# Vitamins D3 and D2 have marked but different global effects on gene expression in a rat oligodendrocyte precursor cell line

**DOI:** 10.1101/730168

**Authors:** Manuela Mengozzi, Andrew Hesketh, Giselda Bucca, Pietro Ghezzi, Colin P. Smith

## Abstract

Vitamin D deficiency increases the risk of developing multiple sclerosis (MS) but there is uncertainty about what dose and form of vitamin D could improve the clinical course of MS. The mechanisms underlying the effects of vitamin D in MS are not clear. Vitamin D3 increases the rate of differentiation of primary oligodendrocyte precursor cells (OPCs), suggesting that it might help remyelination in addition to modulating the immune response. Here we analyzed the transcriptome of differentiating rat CG4 OPCs treated with vitamin D2 or with D3 at 24 h and 72 h following onset of differentiation. Differentiation alone changed the expression of about 10% of the genes at 72 h compared to 24 h. Vitamin D2 and D3 exerted different effects on gene expression, with D3 influencing 1,272 genes and D2 574 at 24 h. The expression of the vast majority of these genes was either not changed in differentiating cells not exposed to vitamin D or followed the same trajectory as the latter. D3-repressed genes were enriched for gene ontology categories including transcription factors and the Notch pathway, while D3-induced genes were enriched for the Ras pathway. These findings should help to identify mechanisms mediating D3 action in MS.
