## Supplementary File S2 for "Vitamins D3 and D2 have marked but different global effects on gene expression in a rat oligodendrocyte precursor cell line"

### Sheet: ego.Diffn.Fig3_ct1.BP
ID	Description	GeneRatio	BgRatio	pvalue	p.adjust	qvalue	geneID	Count
GO:0001666	response to hypoxia	18/205	409/17804	1.27398e-06	0.0031187	0.00281354	Prkcq/Sfrp1/Hyou1/Sirt2/Nol3/LOC100360205/S100b/Bnip3/Plod1/Prkcd/Cryab/Plod2/Sox4/Angptl4/Lmna/Agtrap/Ndnf/Hspg2	18
GO:0036293	response to decreased oxygen levels	18/205	424/17804	2.12301e-06	0.0031187	0.00281354	Prkcq/Sfrp1/Hyou1/Sirt2/Nol3/LOC100360205/S100b/Bnip3/Plod1/Prkcd/Cryab/Plod2/Sox4/Angptl4/Lmna/Agtrap/Ndnf/Hspg2	18
GO:0018126	protein hydroxylation	5/205	24/17804	6.85553e-06	0.00612591	0.00552651	P4ha1/Plod1/Plod2/P4ha2/P3h1	5
GO:0070482	response to oxygen levels	18/205	468/17804	8.34024e-06	0.00612591	0.00552651	Prkcq/Sfrp1/Hyou1/Sirt2/Nol3/LOC100360205/S100b/Bnip3/Plod1/Prkcd/Cryab/Plod2/Sox4/Angptl4/Lmna/Agtrap/Ndnf/Hspg2	18
GO:0042060	wound healing	16/205	421/17804	3.1079e-05	0.0151603	0.0136769	Papss2/Prkcq/Stxbp3/Il24/LOC100360205/Tmprss5/Ninj2/Hopx/Prkcd/Sparc/Anxa5/Erbb2/Cyr61/Ndnf/Nov/Rhoc	16
GO:0031333	negative regulation of protein complex assembly	9/205	139/17804	3.36391e-05	0.0151603	0.0136769	Clu/Svip/Capg/Sirt2/Nol3/Tubb4a/Snca/Prkcd/Cryab	9
GO:0051131	chaperone-mediated protein complex assembly	4/205	17/17804	3.61205e-05	0.0151603	0.0136769	Clu/Hspa1a/Hopx/Bbs10	4
GO:0001558	regulation of cell growth	15/205	422/17804	0.000116491	0.0340294	0.0306997	Mag/Mgll/Sfrp1/S100a10/Cib1/Plaa/Hspa1a/Sema4d/Cryab/Sema3e/Erbb2/Cyr61/P3h1/Nov/Sertad3	15
GO:0071456	cellular response to hypoxia	9/205	164/17804	0.000121323	0.0340294	0.0306997	Sfrp1/Hyou1/Sirt2/Nol3/LOC100360205/S100b/Bnip3/Lmna/Ndnf	9
GO:2001236	regulation of extrinsic apoptotic signaling pathway	9/205	165/17804	0.000127063	0.0340294	0.0306997	Sfrp1/G0s2/Atf3/Hspa1a/Nol3/Stk3/Dapk1/Jak3/Lmna	9
GO:0007272	ensheathment of neurons	8/205	131/17804	0.00013899	0.0340294	0.0306997	Clu/Mag/Plp1/Sirt2/S100b/Cldn11/Nfasc/Erbb2	8
GO:0008366	axon ensheathment	8/205	131/17804	0.00013899	0.0340294	0.0306997	Clu/Mag/Plp1/Sirt2/S100b/Cldn11/Nfasc/Erbb2	8
GO:2000116	regulation of cysteine-type endopeptidase activity	11/205	252/17804	0.000168561	0.0351158	0.0316798	Mgmt/Ifi27l2b/Il24/Hspa1a/Nol3/Ifi27/Snca/Cryab/Dapk1/Cyr61/Cst6	11
GO:0071447	cellular response to hydroperoxide	3/205	10/17804	0.000170075	0.0351158	0.0316798	Mgst1/Prkcd/Dapk1	3
GO:0043254	regulation of protein complex assembly	15/205	439/17804	0.000179284	0.0351158	0.0316798	Clu/Tppp3/Hspa1a/Svip/Capg/Sirt2/Gmfg/Nol3/Tubb4a/LOC100360205/Snca/Prkcd/Cryab/Bbs10/Rhoc	15
GO:0043281	regulation of cysteine-type endopeptidase activity involved in apoptotic process	10/205	215/17804	0.000200192	0.0358594	0.0323507	Mgmt/Ifi27l2b/Il24/Hspa1a/Nol3/Ifi27/Snca/Cryab/Dapk1/Cyr61	10
GO:0036294	cellular response to decreased oxygen levels	9/205	177/17804	0.000215626	0.0358594	0.0323507	Sfrp1/Hyou1/Sirt2/Nol3/LOC100360205/S100b/Bnip3/Lmna/Ndnf	9
GO:1902904	negative regulation of supramolecular fiber organization	8/205	140/17804	0.000219697	0.0358594	0.0323507	Clu/Cib1/Capg/Gmfg/Tubb4a/Snca/Prkcd/Cryab	8
GO:1902041	regulation of extrinsic apoptotic signaling pathway via death domain receptors	5/205	50/17804	0.000268065	0.0396705	0.0357889	Sfrp1/Atf3/Nol3/Stk3/Dapk1	5
GO:0002931	response to ischemia	5/205	51/17804	0.000294449	0.0396705	0.0357889	Hyou1/Cib1/Nol3/Panx2/Ndnf	5
GO:0048709	oligodendrocyte differentiation	7/205	111/17804	0.000299258	0.0396705	0.0357889	Clu/Mag/Plp1/Sirt2/Sox5/Bnip3/Erbb2	7
GO:0045926	negative regulation of growth	11/205	271/17804	0.000315265	0.0396705	0.0357889	Mag/Sfrp1/Hspa1a/Sema4d/Stk3/Cryab/Sema3e/Scd/P3h1/Nov/Sertad3	11
GO:0050654	chondroitin sulfate proteoglycan metabolic process	4/205	29/17804	0.000323493	0.0396705	0.0357889	Bgn/Spock2/Pxylp1/Ndnf	4
GO:0030308	negative regulation of cell growth	9/205	187/17804	0.000324061	0.0396705	0.0357889	Mag/Sfrp1/Hspa1a/Sema4d/Cryab/Sema3e/P3h1/Nov/Sertad3	9
GO:0018208	peptidyl-proline modification	5/205	53/17804	0.000353076	0.0414935	0.0374335	P4ha1/Fkbp14/P4ha2/Fkbp7/P3h1	5

### Sheet: ego.Diffn.Fig3_ct2.BP
ID	Description	GeneRatio	BgRatio	pvalue	p.adjust	qvalue	geneID	Count

### Sheet: ego.Diffn.Fig3_ct3.BP
ID	Description	GeneRatio	BgRatio	pvalue	p.adjust	qvalue	geneID	Count
GO:1903034	regulation of response to wounding	7/83	166/17804	1.23586e-05	0.00980705	0.00904588	Rreb1/Klf4/Mif/Adam17/Anxa2/Ndel1/Mylk	7
GO:0048679	regulation of axon regeneration	4/83	32/17804	1.42945e-05	0.00980705	0.00904588	Klf4/Mif/Adam17/Ndel1	4
GO:2000341	regulation of chemokine (C-X-C motif) ligand 2 production	3/83	11/17804	1.56913e-05	0.00980705	0.00904588	Klf4/Mif/Mbp	3
GO:0070570	regulation of neuron projection regeneration	4/83	36/17804	2.30857e-05	0.0101308	0.00934451	Klf4/Mif/Adam17/Ndel1	4
GO:0072567	chemokine (C-X-C motif) ligand 2 production	3/83	13/17804	2.70155e-05	0.0101308	0.00934451	Klf4/Mif/Mbp	3
GO:0050830	defense response to Gram-positive bacterium	5/83	101/17804	0.000108748	0.0334698	0.0308721	Nod1/Hist2h2be/Lyz2/Adam17/Pld1	5
GO:0048678	response to axon injury	5/83	105/17804	0.000130657	0.0334698	0.0308721	Klf4/Mif/Adam17/Ndel1/Sod2	5
GO:0048145	regulation of fibroblast proliferation	5/83	107/17804	0.000142805	0.0334698	0.0308721	Nupr1/Mif/Anxa2/Fbxo4/Sod2	5
GO:0048144	fibroblast proliferation	5/83	110/17804	0.000162626	0.0338803	0.0312507	Nupr1/Mif/Anxa2/Fbxo4/Sod2	5
GO:0031103	axon regeneration	4/83	62/17804	0.000199402	0.0373878	0.034486	Klf4/Mif/Adam17/Ndel1	4
GO:1903036	positive regulation of response to wounding	4/83	68/17804	0.000284994	0.0485786	0.0448082	Rreb1/Mif/Ndel1/Mylk	4

### Sheet: ego.Diffn.Fig3_ct4.BP
ID	Description	GeneRatio	BgRatio	pvalue	p.adjust	qvalue	geneID	Count

### Sheet: ego.Diffn.Fig3_ct5.BP
ID	Description	GeneRatio	BgRatio	pvalue	p.adjust	qvalue	geneID	Count
GO:0071459	protein localization to chromosome, centromeric region	4/89	23/17804	4.80401e-06	0.00626443	0.00611374	Mtbp/Cenpt/Cenpa/Ndc80	4
GO:0048285	organelle fission	11/89	463/17804	1.92078e-05	0.0125235	0.0122222	Kif18b/Mtfr2/Ddhd2/Mtbp/Ube2c/Tacc3/Mybl2/Fancd2/Eme1/Myo19/Ndc80	11
GO:0051383	kinetochore organization	3/89	17/17804	7.80511e-05	0.0339262	0.0331101	Cenpt/Cenpa/Ndc80	3
GO:0034501	protein localization to kinetochore	3/89	19/17804	0.000110421	0.0359971	0.0351312	Mtbp/Cenpt/Ndc80	3
GO:0007059	chromosome segregation	8/89	311/17804	0.000164086	0.0427937	0.0417643	Kif18b/Ska1/Ube2c/Cenpt/Tacc3/Fancd2/Eme1/Ndc80	8

### Sheet: ego.Diffn.Fig3_ct6.BP
ID	Description	GeneRatio	BgRatio	pvalue	p.adjust	qvalue	geneID	Count
GO:0006397	mRNA processing	30/437	388/17804	3.22318e-08	0.000124544	0.000115085	Srsf1/Smndc1/Celf1/Ahcyl1/Sf3a3/Prpf40b/Nsrp1/Tra2b/Rbfox3/Ythdc1/Wbp11/Fmr1/Ybx1/Hnrnpa3/Ddx39a/Syncrip/Cdc5l/Pspc1/Srsf10/Snrnp70/Celf2/Rbm10/Cpsf6/Adarb2/App/Isy1/Acin1/Iws1/Fip1l1/Ncbp2	30
GO:0022613	ribonucleoprotein complex biogenesis	32/437	471/17804	2.22298e-07	0.000384499	0.000355296	Lsg1/Pak1ip1/Srsf1/Utp20/Celf1/Gtpbp4/Dkc1/Rrn3/Sdad1/Rrp1/Ythdc1/Wbp11/Ncl/Ogfod1/Gnl3l/Rrp15/Rrs1/Hsp90aa1/Hsp90ab1/Usp36/Eif5/Srsf10/Atm/G3bp2/Wdr3/Celf2/Noa1/Denr/Gnl3/Exosc9/Isy1/Ago2	32
GO:0016311	dephosphorylation	31/437	459/17804	3.92952e-07	0.000384499	0.000355296	Impad1/Pink1/Ptprf/Acp1/Hsp90b1/Spred1/Ppp4r3a/Rock1/Rimbp2/Wbp11/Marf1/Ppargc1b/Rprd1a/Ppp1r14b/Ppp1r2/Nanp/Ankle2/Acp2/Hsp90ab1/Csnk2a1/Ppp2r5c/Ppp1r12b/Ptpdc1/Styx/Ctdspl/Fam220a/Nt5c3b/Ubxn2a/Cdc25b/Plppr1/Cdc14b	31
GO:0008380	RNA splicing	26/437	343/17804	3.98032e-07	0.000384499	0.000355296	Srsf1/Smndc1/Celf1/Sf3a3/Prpf40b/Nsrp1/Tra2b/Rbfox3/Ythdc1/Wbp11/Fmr1/Ybx1/Hnrnpa3/Ddx39a/Syncrip/Cdc5l/Pspc1/Srsf10/Snrnp70/Rp9/Celf2/Rbm10/Isy1/Acin1/Iws1/Ncbp2	26
GO:0000377	RNA splicing, via transesterification reactions with bulged adenosine as nucleophile	20/437	249/17804	3.67835e-06	0.00188815	0.00174474	Srsf1/Celf1/Sf3a3/Prpf40b/Nsrp1/Tra2b/Rbfox3/Ythdc1/Wbp11/Fmr1/Ddx39a/Cdc5l/Pspc1/Srsf10/Snrnp70/Celf2/Rbm10/Isy1/Acin1/Ncbp2	20
GO:0000398	mRNA splicing, via spliceosome	20/437	249/17804	3.67835e-06	0.00188815	0.00174474	Srsf1/Celf1/Sf3a3/Prpf40b/Nsrp1/Tra2b/Rbfox3/Ythdc1/Wbp11/Fmr1/Ddx39a/Cdc5l/Pspc1/Srsf10/Snrnp70/Celf2/Rbm10/Isy1/Acin1/Ncbp2	20
GO:0006470	protein dephosphorylation	22/437	294/17804	3.86342e-06	0.00188815	0.00174474	Pink1/Ptprf/Acp1/Hsp90b1/Ppp4r3a/Rock1/Wbp11/Rprd1a/Ppp1r14b/Ppp1r2/Ankle2/Acp2/Hsp90ab1/Csnk2a1/Ppp2r5c/Ptpdc1/Styx/Ctdspl/Fam220a/Ubxn2a/Cdc25b/Cdc14b	22
GO:0000375	RNA splicing, via transesterification reactions	20/437	250/17804	3.90921e-06	0.00188815	0.00174474	Srsf1/Celf1/Sf3a3/Prpf40b/Nsrp1/Tra2b/Rbfox3/Ythdc1/Wbp11/Fmr1/Ddx39a/Cdc5l/Pspc1/Srsf10/Snrnp70/Celf2/Rbm10/Isy1/Acin1/Ncbp2	20
GO:0065004	protein-DNA complex assembly	17/437	193/17804	5.81508e-06	0.00249661	0.00230699	Tcf4/Cenpw/Hist1h2ail1/Rrn3/Cenpo/Mis12/Hist1h4b/Hist2h4/Hmgb1/Creb1/Hist1h1a/Anp32e/Taf7/Polr1e/LOC684797/Hist1h4m/Cenpn	17
GO:0071824	protein-DNA complex subunit organization	18/437	222/17804	9.8672e-06	0.00381268	0.00352311	Tcf4/Cenpw/Hist1h2ail1/Rrn3/Cenpo/Ptma/Mis12/Hist1h4b/Hist2h4/Hmgb1/Creb1/Hist1h1a/Anp32e/Taf7/Polr1e/LOC684797/Hist1h4m/Cenpn	18
GO:0007215	glutamate receptor signaling pathway	11/437	91/17804	1.39187e-05	0.00429661	0.00397028	Gria4/Pink1/Neto2/Neto1/Fmr1/Klhl24/App/Cpeb4/Cacng4/Shisa8/Grin3a	11
GO:0006913	nucleocytoplasmic transport	22/437	319/17804	1.41262e-05	0.00429661	0.00397028	Lsg1/Ahcyl1/Rita1/Nsrp1/Zc3h11a/Sdad1/Ddx39a/Rrs1/Kpna3/Hsp90aa1/Dag1/Hsp90ab1/Mapk1/Pabpn1/Anp32e/Tnpo1/Kpnb1/Styx/Cpsf6/Psen1/Iws1/Ncbp2	22
GO:0051052	regulation of DNA metabolic process	26/437	419/17804	1.55668e-05	0.00429661	0.00397028	Ehmt2/Map2k7/Pds5a/Bmpr2/Dek/Gtpbp4/Dkc1/Ino80/Esco1/Dbf4/Pik3ca/Hmgb1/Top2b/Gnl3l/Hsp90aa1/Hsp90ab1/Mapk1/Cers1/Brcc3/Atm/Terf2/Smg1/Fam168a/Gnl3/Apaf1/Ylpm1	26
GO:0051169	nuclear transport	22/437	321/17804	1.55674e-05	0.00429661	0.00397028	Lsg1/Ahcyl1/Rita1/Nsrp1/Zc3h11a/Sdad1/Ddx39a/Rrs1/Kpna3/Hsp90aa1/Dag1/Hsp90ab1/Mapk1/Pabpn1/Anp32e/Tnpo1/Kpnb1/Styx/Cpsf6/Psen1/Iws1/Ncbp2	22
GO:0071103	DNA conformation change	18/437	233/17804	1.90536e-05	0.00490822	0.00453544	Xrcc6/Top1/Chd8/Ncapd3/Ino80/Hist1h2ail1/Hist1h4b/Hist2h4/Hmgb1/Hmgb3/Top2b/Ncaph2/Hist1h1a/Mcm4/Anp32e/LOC684797/Hist1h4m/Acin1	18
GO:0006376	mRNA splice site selection	6/437	25/17804	2.51741e-05	0.00607954	0.00561779	Srsf1/Celf1/Ythdc1/Srsf10/Celf2/Isy1	6
GO:0050808	synapse organization	22/437	343/17804	4.27853e-05	0.00926048	0.00855714	Dlgap1/Flrt2/Cacna2d2/Afg3l2/Epha7/Zmynd8/Fmr1/Adgrb2/Cask/Utrn/Picalm/App/Mapt/Ntrk3/Psen1/Pcdhgc5/Slitrk6/Dscam/Tanc1/Myo5a/Snta1/Snap91	22
GO:0035303	regulation of dephosphorylation	16/437	203/17804	4.31389e-05	0.00926048	0.00855714	Pink1/Hsp90b1/Spred1/Rock1/Rimbp2/Wbp11/Marf1/Ppargc1b/Ppp1r14b/Ppp1r2/Ankle2/Hsp90ab1/Csnk2a1/Ppp2r5c/Ppp1r12b/Ubxn2a	16
GO:0000723	telomere maintenance	12/437	122/17804	4.66549e-05	0.00948814	0.00876751	Xrcc6/Map2k7/Dkc1/Gnl3l/Hsp90aa1/Hsp90ab1/Mapk1/Atm/Terf2/Smg1/Gnl3/Ylpm1	12
GO:0032200	telomere organization	12/437	124/17804	5.47709e-05	0.0105817	0.00977804	Xrcc6/Map2k7/Dkc1/Gnl3l/Hsp90aa1/Hsp90ab1/Mapk1/Atm/Terf2/Smg1/Gnl3/Ylpm1	12
GO:0070997	neuron death	24/437	403/17804	6.32435e-05	0.0112547	0.0103999	Pink1/Ptprf/Ap2b1/Map2k7/Rock1/Epha7/Nr4a2/Fmr1/Nr3c1/Pik3ca/Creb1/Hsp90ab1/Atm/Picalm/Tp63/Cbl/App/Cpeb4/Mapt/Psen1/Gclc/Abcc1/Apaf1/Alkbh1	24
GO:0050684	regulation of mRNA processing	12/437	126/17804	6.40794e-05	0.0112547	0.0103999	Ahcyl1/Nsrp1/Tra2b/Rbfox3/Ythdc1/Fmr1/Srsf10/Snrnp70/Rbm10/Acin1/Iws1/Ncbp2	12
GO:0018105	peptidyl-serine phosphorylation	20/437	306/17804	7.31538e-05	0.0122898	0.0113564	Csnk1e/Pink1/Top1/Ggnbp2/Nsd1/Chuk/Dock7/Fnip2/Pik3ca/Akap9/Mapk1/Atm/Mapk9/Smg1/Csnk1g1/Taf1/App/Sbk1/Ntrk3/MAST1	20
GO:0034660	ncRNA metabolic process	26/437	464/17804	8.64531e-05	0.0139189	0.0128618	Sars/Utp20/Top1/Elp2/Trnt1/Qtrt2/Lars/Gtpbp4/Dkc1/Rrp1/Xrn1/Wbp11/Ncl/Pop1/Rrp15/Rrs1/Usp36/Dtd1/Wdr3/Thumpd1/Hars2/Mettl2b/Exosc9/Ago2/Trmt13/Alkbh1	26
GO:0010921	regulation of phosphatase activity	14/437	172/17804	9.10565e-05	0.0140737	0.0130048	Hsp90b1/Spred1/Rock1/Rimbp2/Wbp11/Marf1/Ppargc1b/Ppp1r14b/Ppp1r2/Hsp90ab1/Csnk2a1/Ppp2r5c/Ppp1r12b/Ubxn2a	14
GO:1901214	regulation of neuron death	22/437	363/17804	9.86359e-05	0.0146588	0.0135455	Pink1/Ptprf/Ap2b1/Map2k7/Rock1/Epha7/Nr4a2/Fmr1/Nr3c1/Pik3ca/Creb1/Hsp90ab1/Atm/Picalm/Tp63/Cbl/Cpeb4/Mapt/Psen1/Gclc/Abcc1/Alkbh1	22
GO:0006352	DNA-templated transcription, initiation	11/437	115/17804	0.000123648	0.0171997	0.0158934	Tcf4/Med17/Ncoa6/Rrn3/Hist1h4b/Hist2h4/Hmgb1/Creb1/Taf7/Polr1e/Hist1h4m	11
GO:1903311	regulation of mRNA metabolic process	16/437	222/17804	0.000124636	0.0171997	0.0158934	Ahcyl1/Nsrp1/Tra2b/Rbfox3/Ythdc1/Fmr1/Ybx1/Syncrip/Srsf10/Snrnp70/Rbm10/Elavl4/Acin1/Iws1/Ago2/Ncbp2	16
GO:0007004	telomere maintenance via telomerase	8/437	62/17804	0.000130848	0.0174343	0.0161102	Map2k7/Dkc1/Gnl3l/Hsp90aa1/Hsp90ab1/Mapk1/Atm/Terf2	8
GO:0006278	RNA-dependent DNA biosynthetic process	8/437	63/17804	0.000146712	0.0188965	0.0174613	Map2k7/Dkc1/Gnl3l/Hsp90aa1/Hsp90ab1/Mapk1/Atm/Terf2	8
GO:0007409	axonogenesis	25/437	458/17804	0.000176984	0.0215988	0.0199583	Flrt2/Unc5a/Afg3l2/Ttl/Bmpr2/Lrrc4c/Epha7/Nr4a2/Dock7/Nfib/Arhgap35/Creb1/Top2b/Enah/Dag1/Picalm/App/Mapt/Ntrk3/Psen1/Slitrk6/Lrfn4/Dscam/Gap43/Snap91	25
GO:1990089	response to nerve growth factor	9/437	82/17804	0.000178872	0.0215988	0.0199583	Csnk1e/Creb1/Cdc5l/Mapk9/Dync1li2/Cbl/App/Elavl4/Ntrk3	9
GO:0032204	regulation of telomere maintenance	9/437	83/17804	0.000196348	0.0224264	0.0207231	Map2k7/Dkc1/Gnl3l/Mapk1/Atm/Terf2/Smg1/Gnl3/Ylpm1	9
GO:0006399	tRNA metabolic process	13/437	163/17804	0.000197334	0.0224264	0.0207231	Sars/Elp2/Trnt1/Qtrt2/Lars/Pop1/Dtd1/Thumpd1/Hars2/Mettl2b/Exosc9/Trmt13/Alkbh1	13
GO:0050890	cognition	20/437	333/17804	0.000228193	0.0251925	0.0232791	Itga8/Tmod2/Pde5a/Ehmt2/Gpr155/Neto1/Creb1/Rp9/Pcdh8/Picalm/App/Elavl4/Mapt/Comt/Th/Cbr3/Psen1/Sobp/Tanc1/Sorcs3	20
GO:0035304	regulation of protein dephosphorylation	11/437	124/17804	0.00024139	0.0259092	0.0239413	Pink1/Hsp90b1/Rock1/Wbp11/Ppp1r14b/Ppp1r2/Ankle2/Hsp90ab1/Csnk2a1/Ppp2r5c/Ubxn2a	11
GO:0007059	chromosome segregation	19/437	311/17804	0.000262538	0.0274175	0.0253351	Cenpw/Top1/Ttl/Ehmt2/Pds5a/Ncapd3/Ino80/Kif22/Esco1/Mis12/Rrs1/Ncaph2/Csnk2a1/Atm/Kpnb1/Cdca8/Cdc14b/Cenpn/Espl1	19
GO:0051402	neuron apoptotic process	18/437	288/17804	0.000287672	0.0281938	0.0260525	Pink1/Ptprf/Map2k7/Rock1/Epha7/Nr4a2/Fmr1/Nr3c1/Pik3ca/Hsp90ab1/Atm/Tp63/App/Cpeb4/Psen1/Gclc/Apaf1/Alkbh1	18
GO:0000070	mitotic sister chromatid segregation	12/437	148/17804	0.000295949	0.0281938	0.0260525	Pds5a/Ncapd3/Ino80/Kif22/Mis12/Rrs1/Ncaph2/Atm/Kpnb1/Cdca8/Cdc14b/Espl1	12
GO:0034470	ncRNA processing	20/437	340/17804	0.000299317	0.0281938	0.0260525	Utp20/Elp2/Trnt1/Qtrt2/Gtpbp4/Dkc1/Rrp1/Wbp11/Ncl/Pop1/Rrp15/Rrs1/Usp36/Wdr3/Thumpd1/Mettl2b/Exosc9/Ago2/Trmt13/Alkbh1	20
GO:0045666	positive regulation of neuron differentiation	24/437	447/17804	0.000302593	0.0281938	0.0260525	Bnip2/Csnk1e/Tcf4/Ptprf/Cntn1/Bmpr2/Rrn3/Zeb1/Zmynd8/Fmr1/Nr3c1/Hmgb1/Arhgap35/Cask/Serpine2/Cbfa2t2/Picalm/Elavl4/Mapt/Ntrk3/Psen1/Tcf12/Dscam/Snap91	24
GO:0048024	regulation of mRNA splicing, via spliceosome	9/437	88/17804	0.000306455	0.0281938	0.0260525	Nsrp1/Tra2b/Rbfox3/Ythdc1/Fmr1/Srsf10/Snrnp70/Rbm10/Acin1	9
GO:0018209	peptidyl-serine modification	20/437	342/17804	0.000322908	0.0290166	0.0268128	Csnk1e/Pink1/Top1/Ggnbp2/Nsd1/Chuk/Dock7/Fnip2/Pik3ca/Akap9/Mapk1/Atm/Mapk9/Smg1/Csnk1g1/Taf1/App/Sbk1/Ntrk3/MAST1	20
GO:0043484	regulation of RNA splicing	11/437	130/17804	0.000363897	0.0316752	0.0292695	Srsf1/Celf1/Nsrp1/Tra2b/Rbfox3/Ythdc1/Fmr1/Srsf10/Snrnp70/Rbm10/Acin1	11
GO:0034205	amyloid-beta formation	5/437	26/17804	0.000374008	0.0316752	0.0292695	Csnk1e/Rock1/Picalm/App/Psen1	5
GO:2000278	regulation of DNA biosynthetic process	10/437	110/17804	0.000377086	0.0316752	0.0292695	Map2k7/Bmpr2/Dkc1/Gnl3l/Hsp90aa1/Hsp90ab1/Mapk1/Cers1/Atm/Terf2	10
GO:0000819	sister chromatid segregation	13/437	175/17804	0.000394788	0.0324567	0.0299915	Pds5a/Ncapd3/Ino80/Kif22/Esco1/Mis12/Rrs1/Ncaph2/Atm/Kpnb1/Cdca8/Cdc14b/Espl1	13
GO:0042770	signal transduction in response to DNA damage	9/437	92/17804	0.000427549	0.0344177	0.0318036	Spred1/Cdc5l/Brcc3/Atm/Ppp2r5c/Kmt5a/Sesn2/Tp63/Cdc14b	9
GO:0010833	telomere maintenance via telomere lengthening	8/437	75/17804	0.00049483	0.0390209	0.0360572	Map2k7/Dkc1/Gnl3l/Hsp90aa1/Hsp90ab1/Mapk1/Atm/Terf2	8
GO:0071318	cellular response to ATP	4/437	16/17804	0.000515378	0.0398284	0.0368034	P2ry12/Hsp90b1/Top2b/Taf1	4
GO:0051168	nuclear export	12/437	158/17804	0.000536576	0.0406535	0.0375659	Lsg1/Ahcyl1/Rita1/Zc3h11a/Sdad1/Ddx39a/Rrs1/Pabpn1/Styx/Cpsf6/Iws1/Ncbp2	12
GO:0031396	regulation of protein ubiquitination	13/437	182/17804	0.000573693	0.0426298	0.039392	Pink1/Mta1/Gtpbp4/Gnl3l/Hsp90aa1/Hsp90ab1/Mapk9/Taf1/Psen1/Gclc/Arrdc3/Ubxn2a/Cdc14b	13
GO:0072401	signal transduction involved in DNA integrity checkpoint	5/437	29/17804	0.000635557	0.0445176	0.0411365	Cdc5l/Brcc3/Atm/Ppp2r5c/Cdc14b	5
GO:0072422	signal transduction involved in DNA damage checkpoint	5/437	29/17804	0.000635557	0.0445176	0.0411365	Cdc5l/Brcc3/Atm/Ppp2r5c/Cdc14b	5
GO:0051236	establishment of RNA localization	11/437	139/17804	0.000642834	0.0445176	0.0411365	Zc3h11a/Sdad1/Fmr1/Hnrnpa3/Ddx39a/Rrs1/Atm/Pabpn1/Cpsf6/Iws1/Ncbp2	11
GO:1990090	cellular response to nerve growth factor stimulus	8/437	78/17804	0.000645183	0.0445176	0.0411365	Csnk1e/Creb1/Cdc5l/Dync1li2/Cbl/App/Elavl4/Ntrk3	8
GO:0010608	posttranscriptional regulation of gene expression	22/437	419/17804	0.000718614	0.0487145	0.0450146	Pink1/Dkc1/Ythdc1/Xrn1/Fmr1/Ncor1/Ybx1/Matr3/Ncl/Ogfod1/Syncrip/Eif5/Mapk1/Rbm10/Sesn2/App/Elavl4/Cpeb4/RGD1563482/Ago2/Ncbp2/Alkbh1	22
GO:0072395	signal transduction involved in cell cycle checkpoint	5/437	30/17804	0.000747454	0.049264	0.0455224	Cdc5l/Brcc3/Atm/Ppp2r5c/Cdc14b	5
GO:0043523	regulation of neuron apoptotic process	16/437	261/17804	0.000758754	0.049264	0.0455224	Pink1/Ptprf/Map2k7/Rock1/Epha7/Nr4a2/Fmr1/Nr3c1/Pik3ca/Hsp90ab1/Atm/Tp63/Cpeb4/Psen1/Gclc/Alkbh1	16
GO:1900449	regulation of glutamate receptor signaling pathway	6/437	45/17804	0.00076497	0.049264	0.0455224	Pink1/Neto2/Neto1/Klhl24/Cacng4/Shisa8	6

### Sheet: ego.Diffn.Fig3_ct7.BP
ID	Description	GeneRatio	BgRatio	pvalue	p.adjust	qvalue	geneID	Count
GO:0000819	sister chromatid segregation	11/80	175/17804	3.51436e-10	3.83065e-07	3.38858e-07	Ddx11/Gen1/Ncapd3/Nsl1/Smc4/Tpr/Plk1/Spdl1/Spag5/Ndc80/Kifc1	11
GO:0000070	mitotic sister chromatid segregation	10/80	148/17804	1.16173e-09	6.33142e-07	5.60075e-07	Gen1/Ncapd3/Nsl1/Smc4/Tpr/Plk1/Spdl1/Spag5/Ndc80/Kifc1	10
GO:0140014	mitotic nuclear division	12/80	264/17804	2.16838e-09	7.87844e-07	6.96924e-07	Gen1/Ncapd3/Nsl1/Smc4/Cep85/Tpr/Plk1/Mki67/Spdl1/Spag5/Ndc80/Kifc1	12
GO:0007059	chromosome segregation	12/80	311/17804	1.36191e-08	3.7112e-06	3.28291e-06	Ddx11/Gen1/Ncapd3/Nsl1/Smc4/Tpr/Plk1/Mki67/Spdl1/Spag5/Ndc80/Kifc1	12
GO:0098813	nuclear chromosome segregation	11/80	254/17804	1.76494e-08	3.84758e-06	3.40356e-06	Ddx11/Gen1/Ncapd3/Nsl1/Smc4/Tpr/Plk1/Spdl1/Spag5/Ndc80/Kifc1	11
GO:0051983	regulation of chromosome segregation	7/80	96/17804	2.44693e-07	4.44526e-05	3.93226e-05	Ddx11/Gen1/Tpr/Plk1/Mki67/Spag5/Ndc80	7
GO:0000280	nuclear division	12/80	414/17804	3.08146e-07	4.79828e-05	4.24454e-05	Gen1/Ncapd3/Nsl1/Smc4/Cep85/Tpr/Plk1/Mki67/Spdl1/Spag5/Ndc80/Kifc1	12
GO:0048285	organelle fission	12/80	463/17804	1.00706e-06	0.000137212	0.000121377	Gen1/Ncapd3/Nsl1/Smc4/Cep85/Tpr/Plk1/Mki67/Spdl1/Spag5/Ndc80/Kifc1	12
GO:0044770	cell cycle phase transition	11/80	391/17804	1.34191e-06	0.00016252	0.000143765	Timeless/Gen1/Cdkn3/Cirbp/Ppp2r3b/Rps6kb1/Kmt2e/Tpr/Plk1/Ccna2/Ndc80	11
GO:0071103	DNA conformation change	8/80	233/17804	9.83283e-06	0.00107178	0.000948092	Gins1/Ddx11/Ncapd3/Hmgb2l1/Smc4/Tpr/Ddx1/Hist1h1b	8
GO:0007094	mitotic spindle assembly checkpoint	4/80	33/17804	1.40049e-05	0.00109038	0.000964547	Gen1/Tpr/Plk1/Ndc80	4
GO:0031577	spindle checkpoint	4/80	33/17804	1.40049e-05	0.00109038	0.000964547	Gen1/Tpr/Plk1/Ndc80	4
GO:0071173	spindle assembly checkpoint	4/80	33/17804	1.40049e-05	0.00109038	0.000964547	Gen1/Tpr/Plk1/Ndc80	4
GO:0071174	mitotic spindle checkpoint	4/80	33/17804	1.40049e-05	0.00109038	0.000964547	Gen1/Tpr/Plk1/Ndc80	4
GO:0045841	negative regulation of mitotic metaphase/anaphase transition	4/80	34/17804	1.58181e-05	0.00114119	0.00100949	Gen1/Tpr/Plk1/Ndc80	4
GO:1902100	negative regulation of metaphase/anaphase transition of cell cycle	4/80	35/17804	1.77984e-05	0.00114119	0.00100949	Gen1/Tpr/Plk1/Ndc80	4
GO:2000816	negative regulation of mitotic sister chromatid separation	4/80	35/17804	1.77984e-05	0.00114119	0.00100949	Gen1/Tpr/Plk1/Ndc80	4
GO:1905819	negative regulation of chromosome separation	4/80	36/17804	1.9955e-05	0.00117029	0.00103523	Gen1/Tpr/Plk1/Ndc80	4
GO:0033045	regulation of sister chromatid segregation	5/80	74/17804	2.03995e-05	0.00117029	0.00103523	Ddx11/Gen1/Tpr/Plk1/Ndc80	5
GO:0033048	negative regulation of mitotic sister chromatid segregation	4/80	38/17804	2.4836e-05	0.0012864	0.00113795	Gen1/Tpr/Plk1/Ndc80	4
GO:0051304	chromosome separation	5/80	80/17804	2.98101e-05	0.0012864	0.00113795	Gen1/Ncapd3/Tpr/Plk1/Ndc80	5
GO:0044772	mitotic cell cycle phase transition	9/80	355/17804	3.00285e-05	0.0012864	0.00113795	Gen1/Cdkn3/Ppp2r3b/Rps6kb1/Kmt2e/Tpr/Plk1/Ccna2/Ndc80	9
GO:0033046	negative regulation of sister chromatid segregation	4/80	40/17804	3.05403e-05	0.0012864	0.00113795	Gen1/Tpr/Plk1/Ndc80	4
GO:0090231	regulation of spindle checkpoint	3/80	14/17804	3.06848e-05	0.0012864	0.00113795	Gen1/Tpr/Ndc80	3
GO:0090266	regulation of mitotic cell cycle spindle assembly checkpoint	3/80	14/17804	3.06848e-05	0.0012864	0.00113795	Gen1/Tpr/Ndc80	3
GO:1903504	regulation of mitotic spindle checkpoint	3/80	14/17804	3.06848e-05	0.0012864	0.00113795	Gen1/Tpr/Ndc80	3
GO:0051985	negative regulation of chromosome segregation	4/80	42/17804	3.71501e-05	0.00149976	0.00132669	Gen1/Tpr/Plk1/Ndc80	4
GO:0030071	regulation of mitotic metaphase/anaphase transition	4/80	47/17804	5.82e-05	0.00226564	0.00200418	Gen1/Tpr/Plk1/Ndc80	4
GO:0045839	negative regulation of mitotic nuclear division	4/80	48/17804	6.32749e-05	0.00229899	0.00203368	Gen1/Tpr/Plk1/Ndc80	4
GO:1902099	regulation of metaphase/anaphase transition of cell cycle	4/80	48/17804	6.32749e-05	0.00229899	0.00203368	Gen1/Tpr/Plk1/Ndc80	4
GO:0007088	regulation of mitotic nuclear division	6/80	154/17804	6.73634e-05	0.00236858	0.00209524	Gen1/Cep85/Tpr/Plk1/Mki67/Ndc80	6
GO:0007091	metaphase/anaphase transition of mitotic cell cycle	4/80	51/17804	8.04381e-05	0.00273992	0.00242373	Gen1/Tpr/Plk1/Ndc80	4
GO:0010965	regulation of mitotic sister chromatid separation	4/80	52/17804	8.6845e-05	0.00278415	0.00246285	Gen1/Tpr/Plk1/Ndc80	4
GO:0044784	metaphase/anaphase transition of cell cycle	4/80	52/17804	8.6845e-05	0.00278415	0.00246285	Gen1/Tpr/Plk1/Ndc80	4
GO:0051306	mitotic sister chromatid separation	4/80	55/17804	0.000108294	0.00337259	0.00298338	Gen1/Tpr/Plk1/Ndc80	4
GO:1905818	regulation of chromosome separation	4/80	56/17804	0.000116228	0.00351913	0.00311301	Gen1/Tpr/Plk1/Ndc80	4
GO:0051310	metaphase plate congression	4/80	58/17804	0.000133348	0.00392837	0.00347503	Spdl1/Spag5/Ndc80/Kifc1	4
GO:0033044	regulation of chromosome organization	8/80	338/17804	0.000137205	0.00393563	0.00348144	Ddx11/Gen1/Kmt2e/Tpr/Plk1/Mki67/Hist1h1b/Ndc80	8
GO:0051784	negative regulation of nuclear division	4/80	60/17804	0.000152225	0.00425448	0.0037635	Gen1/Tpr/Plk1/Ndc80	4
GO:0033047	regulation of mitotic sister chromatid segregation	4/80	62/17804	0.000172961	0.00462129	0.00408798	Gen1/Tpr/Plk1/Ndc80	4
GO:0051783	regulation of nuclear division	6/80	183/17804	0.000173828	0.00462129	0.00408798	Gen1/Cep85/Tpr/Plk1/Mki67/Ndc80	6
GO:0044843	cell cycle G1/S phase transition	6/80	188/17804	0.000201195	0.0052215	0.00461892	Cdkn3/Cirbp/Ppp2r3b/Rps6kb1/Kmt2e/Ccna2	6
GO:0070507	regulation of microtubule cytoskeleton organization	6/80	189/17804	0.000207056	0.00524862	0.00464291	Gen1/Cep85/Tpr/Plk1/Camsap2/Spag5	6
GO:0090169	regulation of spindle assembly	3/80	27/17804	0.000236405	0.00585639	0.00518054	Tpr/Plk1/Spag5	3
GO:1901987	regulation of cell cycle phase transition	7/80	282/17804	0.000274972	0.00657231	0.00581384	Gen1/Cirbp/Ppp2r3b/Kmt2e/Tpr/Plk1/Ndc80	7
GO:0030010	establishment of cell polarity	5/80	128/17804	0.000277363	0.00657231	0.00581384	Cyth3/Rufy3/Spdl1/Spag5/Ndc80	5
GO:0051294	establishment of spindle orientation	3/80	29/17804	0.000293419	0.00680483	0.00601953	Spdl1/Spag5/Ndc80	3
GO:1902850	microtubule cytoskeleton organization involved in mitosis	5/80	133/17804	0.000331116	0.0075191	0.00665137	Tpr/Plk1/Spdl1/Ndc80/Kifc1	5
GO:0006261	DNA-dependent DNA replication	5/80	138/17804	0.000392417	0.00872928	0.00772189	Gins1/Ddx11/Timeless/Mcm10/Rev3l	5
GO:1901991	negative regulation of mitotic cell cycle phase transition	5/80	141/17804	0.000433097	0.00944152	0.00835194	Gen1/Ppp2r3b/Tpr/Plk1/Ndc80	5
GO:1901976	regulation of cell cycle checkpoint	3/80	34/17804	0.000472814	0.00988201	0.0087416	Gen1/Tpr/Ndc80	3
GO:0034502	protein localization to chromosome	4/80	81/17804	0.00048359	0.00988201	0.0087416	Plk1/Spdl1/Hist1h1b/Ndc80	4
GO:0051303	establishment of chromosome localization	4/80	81/17804	0.00048359	0.00988201	0.0087416	Spdl1/Spag5/Ndc80/Kifc1	4
GO:0032886	regulation of microtubule-based process	6/80	222/17804	0.000489568	0.00988201	0.0087416	Gen1/Cep85/Tpr/Plk1/Camsap2/Spag5	6
GO:0050000	chromosome localization	4/80	82/17804	0.000506666	0.0100412	0.00888242	Spdl1/Spag5/Ndc80/Kifc1	4
GO:0045931	positive regulation of mitotic cell cycle	5/80	148/17804	0.000540357	0.0105177	0.00930389	Gen1/Rps6kb1/Kmt2e/Tpr/Ndc80	5
GO:0051293	establishment of spindle localization	3/80	36/17804	0.000560518	0.0107187	0.00948171	Spdl1/Spag5/Ndc80	3
GO:0090068	positive regulation of cell cycle process	6/80	230/17804	0.000589909	0.0110862	0.00980683	Ddx11/Gen1/Kmt2e/Tpr/Spag5/Ndc80	6
GO:1901988	negative regulation of cell cycle phase transition	5/80	156/17804	0.000686144	0.0126762	0.0112133	Gen1/Ppp2r3b/Tpr/Plk1/Ndc80	5
GO:0051653	spindle localization	3/80	41/17804	0.000823448	0.0147141	0.013016	Spdl1/Spag5/Ndc80	3
GO:0090224	regulation of spindle organization	3/80	41/17804	0.000823448	0.0147141	0.013016	Tpr/Plk1/Spag5	3
GO:0072710	response to hydroxyurea	2/80	10/17804	0.00087653	0.01541	0.0136316	Ddx11/Timeless	2
GO:0045787	positive regulation of cell cycle	7/80	344/17804	0.000897417	0.0155267	0.0137349	Ddx11/Gen1/Rps6kb1/Kmt2e/Tpr/Spag5/Ndc80	7
GO:0007080	mitotic metaphase plate congression	3/80	43/17804	0.000947166	0.0159222	0.0140847	Spdl1/Ndc80/Kifc1	3
GO:1901990	regulation of mitotic cell cycle phase transition	6/80	252/17804	0.000949486	0.0159222	0.0140847	Gen1/Ppp2r3b/Kmt2e/Tpr/Plk1/Ndc80	6
GO:0006260	DNA replication	6/80	253/17804	0.000969114	0.0159988	0.0141525	Gins1/Ddx11/Timeless/Mcm10/Rev3l/Pclaf	6
GO:0007051	spindle organization	5/80	169/17804	0.000983412	0.0159988	0.0141525	Tpr/Plk1/Spag5/Ndc80/Kifc1	5
GO:0045814	negative regulation of gene expression, epigenetic	4/80	99/17804	0.00102937	0.0165002	0.014596	Crebzf/Hist1h2ah/Hist2h2aa3/Hist1h2ak	4
GO:0072718	response to cisplatin	2/80	11/17804	0.00106819	0.0168744	0.014927	Ddx11/Timeless	2
GO:0032508	DNA duplex unwinding	3/80	48/17804	0.00130622	0.0203398	0.0179925	Gins1/Ddx11/Ddx1	3
GO:0051225	spindle assembly	4/80	106/17804	0.00132659	0.0203659	0.0180156	Tpr/Plk1/Spag5/Kifc1	4
GO:0000075	cell cycle checkpoint	5/80	186/17804	0.00150507	0.0227851	0.0201557	Timeless/Gen1/Tpr/Plk1/Ndc80	5
GO:0016458	gene silencing	5/80	188/17804	0.00157766	0.0235568	0.0208383	Ddx5/Hist1h2ah/Hist2h2aa3/Cnot6/Hist1h2ak	5
GO:0007052	mitotic spindle organization	4/80	113/17804	0.00167916	0.0247336	0.0218793	Tpr/Plk1/Ndc80/Kifc1	4
GO:0007076	mitotic chromosome condensation	2/80	14/17804	0.00175198	0.0254621	0.0225237	Ncapd3/Smc4	2
GO:0007098	centrosome cycle	4/80	116/17804	0.00184847	0.026511	0.0234515	Gen1/Cep85/Plk1/Pclaf	4
GO:0019985	translesion synthesis	2/80	16/17804	0.00229688	0.0320975	0.0283933	Rev3l/Pclaf	2
GO:0097329	response to antimetabolite	2/80	16/17804	0.00229688	0.0320975	0.0283933	Ddx11/Timeless	2
GO:0031023	microtubule organizing center organization	4/80	125/17804	0.00242693	0.0334855	0.0296212	Gen1/Cep85/Plk1/Pclaf	4
GO:0007163	establishment or maintenance of cell polarity	5/80	209/17804	0.00250389	0.0341155	0.0301784	Cyth3/Rufy3/Spdl1/Spag5/Ndc80	5
GO:0051383	kinetochore organization	2/80	17/17804	0.00259557	0.0343705	0.0304041	Smc4/Ndc80	2
GO:0032392	DNA geometric change	3/80	61/17804	0.0026066	0.0343705	0.0304041	Gins1/Ddx11/Ddx1	3
GO:0006281	DNA repair	7/80	415/17804	0.0026172	0.0343705	0.0304041	Ddx11/Timeless/Bard1/Gen1/Rev3l/Ddx1/Pclaf	7
GO:0040029	regulation of gene expression, epigenetic	5/80	213/17804	0.00271735	0.0352608	0.0311916	Ddx5/Crebzf/Hist1h2ah/Hist2h2aa3/Hist1h2ak	5
GO:0007093	mitotic cell cycle checkpoint	4/80	131/17804	0.00287525	0.0368708	0.0326158	Gen1/Tpr/Plk1/Ndc80	4
GO:2000781	positive regulation of double-strand break repair	2/80	18/17804	0.00291152	0.0369019	0.0326433	Ddx11/Timeless	2
GO:2001251	negative regulation of chromosome organization	4/80	133/17804	0.00303647	0.0380431	0.0336528	Gen1/Tpr/Plk1/Ndc80	4
GO:0034501	protein localization to kinetochore	2/80	19/17804	0.0032446	0.0399424	0.0353329	Spdl1/Ndc80	2
GO:0090307	mitotic spindle assembly	3/80	66/17804	0.00326135	0.0399424	0.0353329	Tpr/Plk1/Kifc1	3
GO:0010948	negative regulation of cell cycle process	5/80	223/17804	0.00330846	0.0400691	0.035445	Gen1/Ppp2r3b/Tpr/Plk1/Ndc80	5
GO:0045930	negative regulation of mitotic cell cycle	5/80	226/17804	0.00350257	0.0419538	0.0371122	Gen1/Ppp2r3b/Tpr/Plk1/Ndc80	5
GO:0045786	negative regulation of cell cycle	7/80	446/17804	0.00389364	0.0459364	0.0406352	Timeless/Gen1/Cdkn3/Ppp2r3b/Tpr/Plk1/Ndc80	7
GO:0051301	cell division	7/80	447/17804	0.00394151	0.0459364	0.0406352	Timeless/Tpr/Plk1/Sept8/Spdl1/Spag5/Kifc1	7
GO:1901673	regulation of mitotic spindle assembly	2/80	21/17804	0.00396149	0.0459364	0.0406352	Tpr/Plk1	2

### Sheet: ego.Diffn.Fig3_ct8.BP
ID	Description	GeneRatio	BgRatio	pvalue	p.adjust	qvalue	geneID	Count
