## Supplementary File S3 for "Vitamins D3 and D2 have marked but different global effects on gene expression in a rat oligodendrocyte precursor cell line"

### Sheet: cc.24h.down.GOBP
Cluster	ID	Description	GeneRatio	BgRatio	pvalue	p.adjust	qvalue	geneID	Count
D2	GO:0043062	extracellular structure organization	12/121	261/17804	2.17496e-07	0.000320949	0.00027366	Tgfbi/Fbln1/Acan/Rgcc/Abcg1/Tnfrsf11b/Kazald1/Olfml2a/Col2a1/Creb3l1/Col11a1/Smoc1	12
D2	GO:0030198	extracellular matrix organization	11/121	217/17804	2.70386e-07	0.000320949	0.00027366	Tgfbi/Fbln1/Acan/Rgcc/Tnfrsf11b/Kazald1/Olfml2a/Col2a1/Creb3l1/Col11a1/Smoc1	11
D3	GO:0007409	axonogenesis	36/559	458/17804	4.51325e-07	0.00203638	0.00182525	Mgll/Fgfr2/Unc5a/Sept7/Ank3/Epha7/Reln/Nectin1/Arhgap35/Ntrk1/Nr4a2/Ntrk3/Slitrk6/Dscam/Ust/Tnr/Afg3l2/Mycbp2/Alcam/Top2b/Enah/Dag1/Rtn4/Isl1/App/Mapt/Lrfn4/Snap91/Flrt2/Sema3a/Vegfa/Bmpr2/Dock7/Nfib/Creb1/Psen1	36
D2	GO:0048839	inner ear development	10/121	224/17804	3.04431e-06	0.00240907	0.00205411	Fgfr2/Sobp/Dlx5/Pdgfa/Jag1/Col2a1/Lgr5/Col11a1/Bmp4/Slitrk6	10
D2	GO:0090596	sensory organ morphogenesis	11/121	298/17804	5.99538e-06	0.00355826	0.00303398	Fgfr2/Sobp/Dlx5/Nectin1/Jag1/Col2a1/Sox8/Col11a1/Bmp4/Slitrk6/Casp6	11
D2	GO:0043583	ear development	10/121	251/17804	8.33163e-06	0.00395586	0.003373	Fgfr2/Sobp/Dlx5/Pdgfa/Jag1/Col2a1/Lgr5/Col11a1/Bmp4/Slitrk6	10
D2	GO:0098743	cell aggregation	4/121	22/17804	1.35062e-05	0.00534394	0.00455656	Acan/Mpz/Col2a1/Col11a1	4
uniquely.D3	GO:0007409	axonogenesis	31/471	458/17804	1.84755e-06	0.00773386	0.00706154	Mgll/Unc5a/Sept7/Ank3/Arhgap35/Ntrk1/Nr4a2/Ntrk3/Dscam/Tnr/Afg3l2/Mycbp2/Epha7/Alcam/Top2b/Enah/Dag1/Rtn4/Isl1/App/Mapt/Lrfn4/Snap91/Flrt2/Sema3a/Vegfa/Bmpr2/Dock7/Nfib/Creb1/Psen1	31
D3	GO:0050808	synapse organization	28/559	343/17804	4.22825e-06	0.00953894	0.00854997	Fgfr2/Dlgap1/Sept7/Ank3/Epha7/Reln/Tmem108/Nectin1/Adgrb2/Ntrk1/Kirrel3/Zmynd8/Ntrk3/Slitrk6/Dscam/Tnr/Cacna2d2/Afg3l2/Cask/Zfp365/App/Sdk2/Mapt/C1ql3/Myo5a/Snap91/Flrt2/Psen1	28
D3	GO:0010464	regulation of mesenchymal cell proliferation	9/559	45/17804	8.97933e-06	0.0135049	0.0121048	Fgfr2/Pdgfa/Bmp4/Zeb1/Hmgb1/Prrx1/Vegfa/Nfib/Tp63	9
D3	GO:0035282	segmentation	13/559	102/17804	1.81844e-05	0.0164214	0.0147188	Meox2/Dmrt2/Pcdh8/Pax1/Lef1/Mtf2/Dll3/Bmp4/Mllt3/Foxc1/Sfrp1/Sema3a/Psen1	13
D3	GO:0016311	dephosphorylation	32/559	459/17804	2.32158e-05	0.0164214	0.0147188	Impad1/Synj2/Dusp3/Elfn2/Ptpn14/Plpp2/Mtmr7/Ppm1k/Plpp4/Arfgef3/Ptprk/Ptprf/Nt5m/Csnk2a1/Ppp2r2c/Ptpre/Wbp11/Ppargc1b/Ppp1r2/Nanp/Ppp2r5c/Ppp1r12b/Ptpdc1/Ctdspl/Fam220a/Pdp2/Cdc14b/Pink1/Hsp90b1/Acp2/Hsp90ab1/Ubxn2a	32
D3	GO:0010001	glial cell differentiation	21/559	240/17804	2.39432e-05	0.0164214	0.0147188	S100b/Olig2/Reln/Sox5/Lef1/Dll3/Bmp4/Ntrk3/Prx/Klf15/Hdac1/Tenm4/Zfp488/Dag1/Rtn4/Zfp365/App/Nf1x/Sox4/Nfib/Psen1	21
D3	GO:0048705	skeletal system morphogenesis	21/559	241/17804	2.54764e-05	0.0164214	0.0147188	Fgfr2/Mthfd1l/Impad1/Acan/Rflnb/Col9a1/Pax1/Col2a1/Fbn2/Col11a1/Bmp4/Zeb1/Ppargc1b/Foxc1/Prrx1/Sfrp1/Irx5/Vegfa/Bmpr2/Trip11/Psen1	21
D3	GO:0042063	gliogenesis	25/559	322/17804	3.19878e-05	0.016539	0.0148243	S100b/Olig2/Prkci/Reln/Sox5/Lef1/Vcan/Dll3/Bmp4/Ntrk3/Prx/Klf15/P2ry12/Hdac1/Tenm4/Zfp488/Dag1/Rtn4/Zfp365/App/Nf1x/Sox4/Nfib/Creb1/Psen1	25
D3	GO:0048714	positive regulation of oligodendrocyte differentiation	6/559	21/17804	3.38355e-05	0.016539	0.0148243	Olig2/Hdac1/Tenm4/Zfp488/Dag1/Zfp365	6
D3	GO:0007411	axon guidance	19/559	210/17804	3.66557e-05	0.016539	0.0148243	Unc5a/Ank3/Epha7/Reln/Nectin1/Arhgap35/Ntrk1/Dscam/Mycbp2/Alcam/Enah/Dag1/Isl1/App/Flrt2/Sema3a/Vegfa/Bmpr2/Nfib	19
D3	GO:0097485	neuron projection guidance	19/559	212/17804	4.1755e-05	0.0171271	0.0153514	Unc5a/Ank3/Epha7/Reln/Nectin1/Arhgap35/Ntrk1/Dscam/Mycbp2/Alcam/Enah/Dag1/Isl1/App/Flrt2/Sema3a/Vegfa/Bmpr2/Nfib	19
D3	GO:0045685	regulation of glial cell differentiation	11/559	82/17804	4.92852e-05	0.0185312	0.01661	Olig2/Dll3/Bmp4/Ntrk3/Hdac1/Tenm4/Zfp488/Dag1/Rtn4/Zfp365/App	11
D2	GO:0060485	mesenchyme development	9/121	261/17804	7.37238e-05	0.0203236	0.0173291	Fgfr2/Eomes/Nrtn/Rgcc/Tmem100/Jag1/Sox8/Dll3/Bmp4	9
D2	GO:0002062	chondrocyte differentiation	6/121	104/17804	7.67091e-05	0.0203236	0.0173291	Tgfbi/Acan/Col2a1/Col9a1/Col11a1/Bmp4	6
D2	GO:0048762	mesenchymal cell differentiation	8/121	204/17804	7.70482e-05	0.0203236	0.0173291	Fgfr2/Eomes/Nrtn/Rgcc/Tmem100/Jag1/Sox8/Bmp4	8
D3	GO:0030198	extracellular matrix organization	19/559	217/17804	5.73675e-05	0.0196203	0.0175861	Tgfbi/Fbln1/Acan/Rgcc/Tnfrsf11b/Kazald1/Olfml2a/Col2a1/Creb3l1/Col11a1/Tnr/Smoc1/Dag1/Foxc1/App/Exoc8/Crispld2/Flrt2/Nfkb2	19
D3	GO:0030900	forebrain development	32/559	483/17804	6.20793e-05	0.0196203	0.0175861	Fgfr2/Olig2/Eomes/Hprt1/Reln/Tmem108/Arhgap35/Mfsd2a/Nr4a2/Gng12/Kirrel3/Lef1/Bmp4/Tnr/Hdac1/Csnk2a1/Uchl5/Tra2b/Zeb1/Ncor1/Top2b/Cask/Rtn4/Isl1/App/Pou3f3/Apaf1/Sema3a/Dock7/Nfib/Creb1/Psen1	32
D3	GO:0010463	mesenchymal cell proliferation	9/559	57/17804	6.52271e-05	0.0196203	0.0175861	Fgfr2/Pdgfa/Bmp4/Zeb1/Hmgb1/Prrx1/Vegfa/Nfib/Tp63	9
D2	GO:0072073	kidney epithelium development	7/121	155/17804	9.11516e-05	0.0216394	0.018451	Fgfr2/Epha7/Arg2/Jag1/Sox8/Vcan/Bmp4	7
D2	GO:0072001	renal system development	10/121	337/17804	0.000101955	0.0220037	0.0187616	Fgfr2/Pdgfa/Epha7/Arg2/Jag1/Lgr5/Tns2/Sox8/Vcan/Bmp4	10
D2	GO:0042472	inner ear morphogenesis	6/121	112/17804	0.000115728	0.0228948	0.0195215	Fgfr2/Sobp/Dlx5/Col2a1/Col11a1/Slitrk6	6
D3	GO:0045687	positive regulation of glial cell differentiation	8/559	46/17804	8.17999e-05	0.0219936	0.0197134	Olig2/Hdac1/Tenm4/Zfp488/Dag1/Rtn4/Zfp365/App	8
D3	GO:0014013	regulation of gliogenesis	14/559	134/17804	8.28659e-05	0.0219936	0.0197134	Olig2/Prkci/Dll3/Bmp4/Ntrk3/P2ry12/Hdac1/Tenm4/Zfp488/Dag1/Rtn4/Zfp365/App/Creb1	14
D3	GO:0031102	neuron projection regeneration	10/559	74/17804	0.00010136	0.0241752	0.0216688	Apod/Vcan/Ntrk3/Tnr/Map4k4/Ptprf/Dag1/Rtn4/Prrx1/Isl1	10
D3	GO:0002062	chondrocyte differentiation	12/559	104/17804	0.000101802	0.0241752	0.0216688	Tgfbi/Impad1/Acan/Rflnb/Col9a1/Col2a1/Sox5/Col11a1/Bmp4/Bmpr2/Nfib/Trip11	12
D3	GO:0048678	response to axon injury	12/559	105/17804	0.000111722	0.0251748	0.0225647	Apod/Reln/Dpysl3/Arg2/Ntrk1/Vcan/Ntrk3/Tnr/Ptprf/Dag1/Rtn4/Isl1	12
D3	GO:0021953	central nervous system neuron differentiation	18/559	210/17804	0.00011717	0.0251748	0.0225647	Fgfr2/Olig2/Eomes/Hprt1/Arhgap35/Nr4a2/Sox5/Lef1/Dmrt3/Csnk1e/Mycbp2/Isl1/Sfrp1/Nf1x/Sema3a/Sox4/Nfib/Psen1	18
D2	GO:0002088	lens development in camera-type eye	5/121	74/17804	0.000147821	0.0269943	0.0230169	Fgfr2/Nectin1/Bmp4/Slitrk6/Casp6	5
uniquely.D3	GO:0008380	RNA splicing	24/471	343/17804	1.5765e-05	0.030722	0.0280513	Jmjd6/Sf3b6/Khdrbs3/Hmx2/Prx/Prpf40b/Tra2b/Ythdc1/Wbp11/Ybx1/Hnrnpa3/Syncrip/Cdc5l/Pspc1/Srsf10/Snrnp70/Rp9/Celf2/Rbm10/Isy1/Smndc1/Celf1/Nsrp1/Ncbp2	24
uniquely.D3	GO:0016311	dephosphorylation	28/471	459/17804	3.89941e-05	0.030722	0.0280513	Impad1/Dusp3/Ptpn14/Mtmr7/Ppm1k/Plpp4/Arfgef3/Ptprk/Ptprf/Nt5m/Csnk2a1/Ppp2r2c/Wbp11/Ppargc1b/Ppp1r2/Nanp/Ppp2r5c/Ppp1r12b/Ptpdc1/Ctdspl/Fam220a/Pdp2/Cdc14b/Pink1/Hsp90b1/Acp2/Hsp90ab1/Ubxn2a	28
uniquely.D3	GO:0006470	protein dephosphorylation	21/471	294/17804	3.93949e-05	0.030722	0.0280513	Dusp3/Ptpn14/Mtmr7/Ppm1k/Ptprk/Ptprf/Csnk2a1/Ppp2r2c/Wbp11/Ppp1r2/Ppp2r5c/Ptpdc1/Ctdspl/Fam220a/Pdp2/Cdc14b/Pink1/Hsp90b1/Acp2/Hsp90ab1/Ubxn2a	21
uniquely.D3	GO:0007411	axon guidance	17/471	210/17804	4.56001e-05	0.030722	0.0280513	Unc5a/Ank3/Arhgap35/Ntrk1/Dscam/Mycbp2/Epha7/Alcam/Enah/Dag1/Isl1/App/Flrt2/Sema3a/Vegfa/Bmpr2/Nfib	17
uniquely.D3	GO:0050808	synapse organization	23/471	343/17804	4.59192e-05	0.030722	0.0280513	Dlgap1/Sept7/Ank3/Tmem108/Adgrb2/Ntrk1/Kirrel3/Zmynd8/Ntrk3/Dscam/Tnr/Cacna2d2/Afg3l2/Epha7/Cask/Zfp365/App/Sdk2/Mapt/Myo5a/Snap91/Flrt2/Psen1	23
uniquely.D3	GO:0097485	neuron projection guidance	17/471	212/17804	5.13745e-05	0.030722	0.0280513	Unc5a/Ank3/Arhgap35/Ntrk1/Dscam/Mycbp2/Epha7/Alcam/Enah/Dag1/Isl1/App/Flrt2/Sema3a/Vegfa/Bmpr2/Nfib	17
uniquely.D3	GO:1990089	response to nerve growth factor	10/471	82/17804	5.94073e-05	0.0310849	0.0283826	Tmem108/Ntrk1/Ntrk3/Csnk1e/Cdc5l/Mapk9/Dync1li2/Cbl/App/Creb1	10
D3	GO:0006470	protein dephosphorylation	22/559	294/17804	0.000160293	0.0328747	0.0294664	Dusp3/Ptpn14/Mtmr7/Ppm1k/Ptprk/Ptprf/Csnk2a1/Ppp2r2c/Ptpre/Wbp11/Ppp1r2/Ppp2r5c/Ptpdc1/Ctdspl/Fam220a/Pdp2/Cdc14b/Pink1/Hsp90b1/Acp2/Hsp90ab1/Ubxn2a	22
uniquely.D3	GO:0070997	neuron death	25/471	403/17804	7.7135e-05	0.0358763	0.0327576	Prkci/Meox2/Ntrk1/Nr4a2/Cited1/Ptprf/Ap2b1/Hdac1/Map2k7/Epha7/Vegfb/Isl1/Cbl/App/Cpeb4/Mapt/Apaf1/Vegfa/Stambp/Pink1/Creb1/Hsp90ab1/Tp63/Psen1/Alkbh1	25
uniquely.D3	GO:0051402	neuron apoptotic process	20/471	288/17804	8.83815e-05	0.0369965	0.0337803	Prkci/Ntrk1/Nr4a2/Cited1/Ptprf/Hdac1/Map2k7/Epha7/Vegfb/Isl1/App/Cpeb4/Apaf1/Vegfa/Stambp/Pink1/Hsp90ab1/Tp63/Psen1/Alkbh1	20
D2	GO:0009612	response to mechanical stimulus	9/121	307/17804	0.000250181	0.0400462	0.0341457	Slc1a3/Acan/Reln/Timp3/Col2a1/Cav1/Col11a1/Bmp4/Slitrk6	9
D2	GO:0001503	ossification	10/121	377/17804	0.00025303	0.0400462	0.0341457	Fgfr2/Acan/Dlx5/Jag1/Col2a1/Creb3l1/Sox8/Col11a1/Bmp4/Smoc1	10
D3	GO:0090596	sensory organ morphogenesis	22/559	298/17804	0.000194243	0.0381053	0.0341547	Fgfr2/Sobp/Prkci/Pcdh15/Nectin1/Jag1/Col2a1/Hmx2/Fbn2/Col11a1/Fat1/Bmp4/Slitrk6/Dscam/Hdac1/Zeb1/Prrx1/Casp6/Sdk2/Irx5/Vegfa/Psen1	22
uniquely.D3	GO:0006397	mRNA processing	24/471	388/17804	0.000111733	0.037494	0.0342346	Jmjd6/Sf3b6/Khdrbs3/Hmx2/Prpf40b/Tra2b/Ythdc1/Wbp11/Ybx1/Hnrnpa3/Syncrip/Cdc5l/Pspc1/Srsf10/Snrnp70/Celf2/Rbm10/App/Isy1/Fip1l1/Smndc1/Celf1/Nsrp1/Ncbp2	24
uniquely.D3	GO:0000377	RNA splicing, via transesterification reactions with bulged adenosine as nucleophile	18/471	249/17804	0.000119219	0.037494	0.0342346	Jmjd6/Sf3b6/Khdrbs3/Hmx2/Prpf40b/Tra2b/Ythdc1/Wbp11/Cdc5l/Pspc1/Srsf10/Snrnp70/Celf2/Rbm10/Isy1/Celf1/Nsrp1/Ncbp2	18
uniquely.D3	GO:0000398	mRNA splicing, via spliceosome	18/471	249/17804	0.000119219	0.037494	0.0342346	Jmjd6/Sf3b6/Khdrbs3/Hmx2/Prpf40b/Tra2b/Ythdc1/Wbp11/Cdc5l/Pspc1/Srsf10/Snrnp70/Celf2/Rbm10/Isy1/Celf1/Nsrp1/Ncbp2	18
uniquely.D3	GO:0000375	RNA splicing, via transesterification reactions	18/471	250/17804	0.000125398	0.037494	0.0342346	Jmjd6/Sf3b6/Khdrbs3/Hmx2/Prpf40b/Tra2b/Ythdc1/Wbp11/Cdc5l/Pspc1/Srsf10/Snrnp70/Celf2/Rbm10/Isy1/Celf1/Nsrp1/Ncbp2	18
D2	GO:0001655	urogenital system development	10/121	385/17804	0.000299051	0.0408119	0.0347986	Fgfr2/Pdgfa/Epha7/Arg2/Jag1/Lgr5/Tns2/Sox8/Vcan/Bmp4	10
D2	GO:0042471	ear morphogenesis	6/121	134/17804	0.000307618	0.0408119	0.0347986	Fgfr2/Sobp/Dlx5/Col2a1/Col11a1/Slitrk6	6
D2	GO:0001822	kidney development	9/121	316/17804	0.000309441	0.0408119	0.0347986	Fgfr2/Pdgfa/Epha7/Arg2/Jag1/Tns2/Sox8/Vcan/Bmp4	9
uniquely.D3	GO:0060346	bone trabecula formation	4/471	11/17804	0.00013766	0.0384163	0.0350768	Fbn2/Ppargc1b/Sfrp1/Vegfa	4
uniquely.D3	GO:1901215	negative regulation of neuron death	17/471	232/17804	0.000155526	0.0384413	0.0350995	Prkci/Ntrk1/Nr4a2/Cited1/Ap2b1/Hdac1/Vegfb/Isl1/Cbl/Cpeb4/Vegfa/Stambp/Pink1/Creb1/Hsp90ab1/Psen1/Alkbh1	17
uniquely.D3	GO:0010464	regulation of mesenchymal cell proliferation	7/471	45/17804	0.000164825	0.0384413	0.0350995	Pdgfa/Zeb1/Hmgb1/Prrx1/Vegfa/Nfib/Tp63	7
uniquely.D3	GO:0043524	negative regulation of neuron apoptotic process	14/471	169/17804	0.000165299	0.0384413	0.0350995	Prkci/Ntrk1/Nr4a2/Cited1/Hdac1/Vegfb/Isl1/Cpeb4/Vegfa/Stambp/Pink1/Hsp90ab1/Psen1/Alkbh1	14
D2	GO:0051216	cartilage development	7/121	191/17804	0.000330288	0.0412686	0.035188	Cnmd/Tgfbi/Acan/Col2a1/Col9a1/Col11a1/Bmp4	7
uniquely.D3	GO:0048714	positive regulation of oligodendrocyte differentiation	5/471	21/17804	0.000181749	0.0397273	0.0362738	Hdac1/Tenm4/Zfp488/Dag1/Zfp365	5
uniquely.D3	GO:0045687	positive regulation of glial cell differentiation	7/471	46/17804	0.000190034	0.0397273	0.0362738	Hdac1/Tenm4/Zfp488/Dag1/Rtn4/Zfp365/App	7
uniquely.D3	GO:1990090	cellular response to nerve growth factor stimulus	9/471	78/17804	0.000212633	0.0397273	0.0362738	Tmem108/Ntrk1/Ntrk3/Csnk1e/Cdc5l/Dync1li2/Cbl/App/Creb1	9
uniquely.D3	GO:0043523	regulation of neuron apoptotic process	18/471	261/17804	0.000214349	0.0397273	0.0362738	Prkci/Ntrk1/Nr4a2/Cited1/Ptprf/Hdac1/Map2k7/Epha7/Vegfb/Isl1/Cpeb4/Vegfa/Stambp/Pink1/Hsp90ab1/Tp63/Psen1/Alkbh1	18
uniquely.D3	GO:0007004	telomere maintenance via telomerase	8/471	62/17804	0.000218282	0.0397273	0.0362738	Nek7/Map2k7/Dkc1/Gnl3l/Hsp90aa1/Terf2/Hsp90ab1/Pinx1	8
D3	GO:0008380	RNA splicing	24/559	343/17804	0.000227226	0.0407284	0.0365058	Jmjd6/Sf3b6/Khdrbs3/Hmx2/Prx/Prpf40b/Tra2b/Ythdc1/Wbp11/Ybx1/Hnrnpa3/Syncrip/Cdc5l/Pspc1/Srsf10/Snrnp70/Rp9/Celf2/Rbm10/Isy1/Smndc1/Celf1/Nsrp1/Ncbp2	24
D3	GO:0043062	extracellular structure organization	20/559	261/17804	0.000230108	0.0407284	0.0365058	Tgfbi/Fbln1/Acan/Abcg1/Rgcc/Tnfrsf11b/Kazald1/Olfml2a/Col2a1/Creb3l1/Col11a1/Tnr/Smoc1/Dag1/Foxc1/App/Exoc8/Crispld2/Flrt2/Nfkb2	20
D3	GO:1990089	response to nerve growth factor	10/559	82/17804	0.000241244	0.0407284	0.0365058	Tmem108/Ntrk1/Ntrk3/Csnk1e/Cdc5l/Mapk9/Dync1li2/Cbl/App/Creb1	10
D3	GO:0071385	cellular response to glucocorticoid stimulus	12/559	115/17804	0.0002659	0.0407284	0.0365058	Reln/Arg2/Sgk1/Bmp4/Fbxo32/Isl1/Akap13/Lmnb1/Rest/Vegfa/Foxo1/Smyd3	12
D3	GO:0060346	bone trabecula formation	4/559	11/17804	0.000266081	0.0407284	0.0365058	Fbn2/Ppargc1b/Sfrp1/Vegfa	4
D3	GO:0001837	epithelial to mesenchymal transition	13/559	132/17804	0.000266258	0.0407284	0.0365058	Fgfr2/Eomes/Rflnb/Rgcc/Tmem100/Lef1/Bmp4/Dag1/Foxc1/Rtn4/Isl1/Sfrp1/Vegfa	13
D3	GO:1901653	cellular response to peptide	26/559	390/17804	0.0002708	0.0407284	0.0365058	Prkci/Hprt1/Klf5/Sgk1/Nr4a2/Col2a1/Cav1/Sh2b2/Klf15/Ptprf/Top1/Ptpre/Mas1l/Ybx1/Cdc5l/Gfpt1/Mapk9/Zfp106/Soga1/App/Myo5a/Pik3r3/Wdtc1/Foxo1/Creb1/Psen1	26
uniquely.D3	GO:0010001	glial cell differentiation	17/471	240/17804	0.000232904	0.0406224	0.037091	S100b/Sox5/Lef1/Ntrk3/Prx/Klf15/Hdac1/Tenm4/Zfp488/Dag1/Rtn4/Zfp365/App/Nf1x/Sox4/Nfib/Psen1	17
uniquely.D3	GO:0006278	RNA-dependent DNA biosynthetic process	8/471	63/17804	0.000244337	0.0409118	0.0373553	Nek7/Map2k7/Dkc1/Gnl3l/Hsp90aa1/Terf2/Hsp90ab1/Pinx1	8
D2	GO:0001502	cartilage condensation	3/121	21/17804	0.000372409	0.044205	0.0376917	Acan/Col2a1/Col11a1	3
D2	GO:0048863	stem cell differentiation	7/121	197/17804	0.000398017	0.0449948	0.0383652	Fgfr2/Eomes/Nrtn/Jag1/Prickle1/Sox8/Bmp4	7
D3	GO:0010976	positive regulation of neuron projection development	24/559	350/17804	0.000306071	0.0445482	0.0399296	Prkci/Dynlt1/Enc1/Grip1/Reln/Arhgap35/Dpysl3/Sgk1/Ntrk1/Zmynd8/Bmp4/Ntrk3/Dscam/Ptprf/Llph/Hmgb1/Cask/Rtn4/Cbfa2t2/Mapt/Snap91/Vegfa/Bmpr2/Psen1	24
D2	GO:0061448	connective tissue development	8/121	263/17804	0.000435503	0.0469948	0.0400705	Cnmd/Tgfbi/Acan/Col2a1/Sox8/Col9a1/Col11a1/Bmp4	8
uniquely.D3	GO:0006195	purine nucleotide catabolic process	6/471	35/17804	0.000280816	0.044053	0.0402234	Hprt1/Samhd1/Pde1c/Pde10a/Itpa/Pde3a	6
uniquely.D3	GO:1901214	regulation of neuron death	22/471	363/17804	0.000284145	0.044053	0.0402234	Prkci/Ntrk1/Nr4a2/Cited1/Ptprf/Ap2b1/Hdac1/Map2k7/Epha7/Vegfb/Isl1/Cbl/Cpeb4/Mapt/Vegfa/Stambp/Pink1/Creb1/Hsp90ab1/Tp63/Psen1/Alkbh1	22
D3	GO:0051402	neuron apoptotic process	21/559	288/17804	0.000318501	0.0449087	0.0402527	Prkci/Epha7/Ntrk1/Nr4a2/Cited1/Ptprf/Hdac1/Map2k7/Vegfb/Isl1/Casp6/App/Cpeb4/Apaf1/Vegfa/Stambp/Pink1/Hsp90ab1/Tp63/Psen1/Alkbh1	21
D3	GO:0048713	regulation of oligodendrocyte differentiation	7/559	43/17804	0.00034962	0.0478026	0.0428466	Olig2/Bmp4/Hdac1/Tenm4/Zfp488/Dag1/Zfp365	7
uniquely.D3	GO:0070570	regulation of neuron projection regeneration	6/471	36/17804	0.000329533	0.0492652	0.0449825	Ntrk3/Tnr/Map4k4/Ptprf/Rtn4/Prrx1	6

### Sheet: cc.24h.down.GOCC
Cluster	ID	Description	GeneRatio	BgRatio	pvalue	p.adjust	qvalue	geneID	Count
D2	GO:0005578	proteinaceous extracellular matrix	17/128	320/18522	7.7586e-11	1.29569e-08	1.20871e-08	Cnmd/Tgfbi/Fbln1/Acan/Reln/Omg/Timp3/Tnfrsf11b/Kazald1/Olfml2a/Col2a1/Vcan/Col9a1/Col11a1/Bmp4/Slitrk6/Smoc1	17
D2	GO:0031012	extracellular matrix	18/128	435/18522	1.18012e-09	9.85403e-08	9.19254e-08	Cnmd/Fgfr2/Tgfbi/Fbln1/Acan/Reln/Omg/Timp3/Tnfrsf11b/Kazald1/Olfml2a/Col2a1/Vcan/Col9a1/Col11a1/Bmp4/Slitrk6/Smoc1	18
D2	GO:0044420	extracellular matrix component	7/128	126/18522	2.7266e-05	0.0015178	0.00141592	Tgfbi/Fbln1/Acan/Timp3/Col2a1/Col11a1/Smoc1	7
D2	GO:0005604	basement membrane	6/128	101/18522	7.17636e-05	0.00299613	0.002795	Tgfbi/Fbln1/Acan/Timp3/Col2a1/Smoc1	6
D2	GO:0019898	extrinsic component of membrane	8/128	300/18522	0.0011514	0.0331445	0.0309195	Gng8/Mgll/Tec/Synj2/Sytl3/Nectin1/Gng12/Pik3r1	8
D2	GO:0005581	collagen trimer	4/128	69/18522	0.00132961	0.0331445	0.0309195	Col2a1/Col9a1/Col11a1/C1ql3	4
D2	GO:0005912	adherens junction	8/128	309/18522	0.00138929	0.0331445	0.0309195	Cxadr/PVR/Nectin1/Jag1/Fam129b/Cav1/Tns2/Lima1	8
D2	GO:0070161	anchoring junction	8/128	323/18522	0.00183552	0.0383165	0.0357444	Cxadr/PVR/Nectin1/Jag1/Fam129b/Cav1/Tns2/Lima1	8
D2	GO:0005583	fibrillar collagen trimer	2/128	11/18522	0.00250203	0.041784	0.0389791	Col2a1/Col11a1	2
D2	GO:0098643	banded collagen fibril	2/128	11/18522	0.00250203	0.041784	0.0389791	Col2a1/Col11a1	2
D3	GO:0005578	proteinaceous extracellular matrix	28/578	320/18522	9.80397e-07	0.000498042	0.000473687	Cnmd/Nid2/Tgfbi/Fbln1/Acan/Reln/Hapln1/Col9a1/Timp3/Tnfrsf11b/Kazald1/Olfml2a/Col2a1/Vcan/Fbn2/Col11a1/Bmp4/Slitrk6/Emid1/Tnr/Smoc1/Dag1/Cask/Sfrp1/Crispld2/Lrfn4/Flrt2/Vegfa	28
D3	GO:0031012	extracellular matrix	31/578	435/18522	1.83287e-05	0.00465548	0.00442782	Cnmd/Fgfr2/Nid2/Tgfbi/Fbln1/Acan/Reln/Hapln1/Col9a1/Timp3/Tnfrsf11b/Kazald1/Olfml2a/Col2a1/Vcan/Fbn2/Col11a1/Bmp4/Slitrk6/Emid1/Tnr/Smoc1/Hsp90aa1/Dag1/Cask/Sfrp1/Hdgf/Crispld2/Lrfn4/Flrt2/Vegfa	31
D3	GO:0044798	nuclear transcription factor complex	17/578	189/18522	9.33105e-05	0.0119812	0.0113953	Sox5/Lef1/Bdp1/Med17/E2f3/Nfatc3/Tle1/Taf1d/Taf1/Mxd4/Sox4/Tcf4/Tcea1/Creb1/Mxi1/Taf7/Tcf12	17
D3	GO:0005667	transcription factor complex	26/578	367/18522	9.43405e-05	0.0119812	0.0113953	Creg1/Rcor2/Nr4a2/Tfeb/Sox5/Lef1/Bdp1/Hdac1/Med17/E2f3/Zeb1/Nfatc3/Ncor1/Tle1/Taf1d/Taf1/Zfpm1/Mxd4/Sox4/Tcf4/Tcea1/Creb1/Mxi1/Taf7/Tp63/Tcf12	26
D3	GO:0044420	extracellular matrix component	13/578	126/18522	0.00015808	0.0160609	0.0152755	Nid2/Tgfbi/Fbln1/Acan/Timp3/Col2a1/Fbn2/Col11a1/Tnr/Smoc1/Dag1/Cask/Vegfa	13
uniquely.D3	GO:0044798	nuclear transcription factor complex	17/486	189/18522	1.05983e-05	0.00359256	0.0034665	Sox5/Lef1/Bdp1/Med17/E2f3/Nfatc3/Tle1/Taf1d/Taf1/Mxd4/Sox4/Tcf4/Tcea1/Creb1/Mxi1/Taf7/Tcf12	17
uniquely.D3	GO:0005667	transcription factor complex	25/486	367/18522	1.46039e-05	0.00359256	0.0034665	Creg1/Nr4a2/Tfeb/Sox5/Lef1/Bdp1/Hdac1/Med17/E2f3/Zeb1/Nfatc3/Ncor1/Tle1/Taf1d/Taf1/Zfpm1/Mxd4/Sox4/Tcf4/Tcea1/Creb1/Mxi1/Taf7/Tp63/Tcf12	25
uniquely.D3	GO:0000790	nuclear chromatin	23/486	363/18522	9.67127e-05	0.0158609	0.0153044	Enc1/Hdac1/Ncapd3/Ino80/Csnk2a1/Uchl5/Ncor1/Hist1h4b/Foxc1/Hist1h1a/Anp32e/Taf1/Hist1h1b/Polr3g/Smarca1/Hist2h2ab/Hist3h2a/Tcf4/Baz1a/Creb1/Tp63/Tcf12/Alkbh1	23

### Sheet: cc.24h.down.GOMF
Cluster	ID	Description	GeneRatio	BgRatio	pvalue	p.adjust	qvalue	geneID	Count
D2	GO:0005201	extracellular matrix structural constituent	5/112	50/16919	1.94171e-05	0.007029	0.00688797	Fbln1/Acan/Col2a1/Vcan/Col11a1	5
D2	GO:0015459	potassium channel regulator activity	4/112	46/16919	0.000239668	0.04338	0.0425096	Kcnip2/Sgk1/Cav1/Kcnmb4	4
D3	GO:0000982	transcription factor activity, RNA polymerase II proximal promoter sequence-specific DNA binding	31/521	436/16919	1.44011e-05	0.0106712	0.00994434	Camta1/Meox2/Klf5/Nr4a2/Pax1/Tfeb/Creb3l1/Lef1/Zfp639/Prdm4/Nfatc3/Ybx1/Lrrfip1/Prrx1/Isl1/Ctcfl/Hdgf/Elf1/Zfpm1/Rest/Aebp2/Patz1/Nfkb2/Sox4/Tcf4/Foxo1/Nfic/Zkscan3/Nfib/Tp63/Tcf12	31
D3	GO:0001077	transcriptional activator activity, RNA polymerase II proximal promoter sequence-specific DNA binding	23/521	294/16919	4.3064e-05	0.0159552	0.0148684	Camta1/Meox2/Klf5/Nr4a2/Pax1/Tfeb/Creb3l1/Lef1/Zfp639/Prdm4/Nfatc3/Ybx1/Isl1/Ctcfl/Elf1/Patz1/Nfkb2/Sox4/Tcf4/Nfic/Nfib/Tp63/Tcf12	23
D3	GO:0000978	RNA polymerase II proximal promoter sequence-specific DNA binding	30/521	459/16919	9.33084e-05	0.0230472	0.0214773	Meox2/Klf5/Nr4a2/Pax1/Tfeb/Creb3l1/Lef1/Zeb1/Zfp639/Prdm4/Nfatc3/Ybx1/Lrrfip1/Prrx1/Rfx7/Isl1/Ctcfl/Hdgf/Elf1/Zfpm1/Aebp2/Patz1/Nfkb2/Tcf4/Nfic/Zkscan3/Nfib/Creb1/Smyd3/Tcf12	30
D3	GO:0000987	proximal promoter sequence-specific DNA binding	30/521	470/16919	0.000141817	0.0260276	0.0242547	Meox2/Klf5/Nr4a2/Pax1/Tfeb/Creb3l1/Lef1/Zeb1/Zfp639/Prdm4/Nfatc3/Ybx1/Lrrfip1/Prrx1/Rfx7/Isl1/Ctcfl/Hdgf/Elf1/Zfpm1/Aebp2/Patz1/Nfkb2/Tcf4/Nfic/Zkscan3/Nfib/Creb1/Smyd3/Tcf12	30
D3	GO:0001228	transcriptional activator activity, RNA polymerase II transcription regulatory region sequence-specific DNA binding	28/521	431/16919	0.000175625	0.0260276	0.0242547	Camta1/Meox2/Klf5/Nr4a2/Pax1/Tfeb/Creb3l1/Lef1/E2f3/Zfp639/Prdm4/Nfatc3/Ybx1/Cdc5l/Isl1/Ctcfl/Elf1/Rest/Nf1x/Patz1/Nfkb2/Sox4/Tcf4/Nfic/Nfib/Creb1/Tp63/Tcf12	28
uniquely.D3	GO:0000982	transcription factor activity, RNA polymerase II proximal promoter sequence-specific DNA binding	30/438	436/16919	1.22221e-06	0.000829883	0.000742334	Camta1/Meox2/Klf5/Nr4a2/Pax1/Tfeb/Lef1/Zfp639/Prdm4/Nfatc3/Ybx1/Lrrfip1/Prrx1/Isl1/Ctcfl/Hdgf/Elf1/Zfpm1/Rest/Aebp2/Patz1/Nfkb2/Sox4/Tcf4/Foxo1/Nfic/Zkscan3/Nfib/Tp63/Tcf12	30
uniquely.D3	GO:0001077	transcriptional activator activity, RNA polymerase II proximal promoter sequence-specific DNA binding	22/438	294/16919	8.88922e-06	0.00219776	0.00196591	Camta1/Meox2/Klf5/Nr4a2/Pax1/Tfeb/Lef1/Zfp639/Prdm4/Nfatc3/Ybx1/Isl1/Ctcfl/Elf1/Patz1/Nfkb2/Sox4/Tcf4/Nfic/Nfib/Tp63/Tcf12	22
uniquely.D3	GO:0000978	RNA polymerase II proximal promoter sequence-specific DNA binding	29/438	459/16919	9.7103e-06	0.00219776	0.00196591	Meox2/Klf5/Nr4a2/Pax1/Tfeb/Lef1/Zeb1/Zfp639/Prdm4/Nfatc3/Ybx1/Lrrfip1/Prrx1/Rfx7/Isl1/Ctcfl/Hdgf/Elf1/Zfpm1/Aebp2/Patz1/Nfkb2/Tcf4/Nfic/Zkscan3/Nfib/Creb1/Smyd3/Tcf12	29
uniquely.D3	GO:0000987	proximal promoter sequence-specific DNA binding	29/438	470/16919	1.5166e-05	0.00257443	0.00230284	Meox2/Klf5/Nr4a2/Pax1/Tfeb/Lef1/Zeb1/Zfp639/Prdm4/Nfatc3/Ybx1/Lrrfip1/Prrx1/Rfx7/Isl1/Ctcfl/Hdgf/Elf1/Zfpm1/Aebp2/Patz1/Nfkb2/Tcf4/Nfic/Zkscan3/Nfib/Creb1/Smyd3/Tcf12	29
uniquely.D3	GO:0001228	transcriptional activator activity, RNA polymerase II transcription regulatory region sequence-specific DNA binding	27/438	431/16919	2.29047e-05	0.00311046	0.00278232	Camta1/Meox2/Klf5/Nr4a2/Pax1/Tfeb/Lef1/E2f3/Zfp639/Prdm4/Nfatc3/Ybx1/Cdc5l/Isl1/Ctcfl/Elf1/Rest/Nf1x/Patz1/Nfkb2/Sox4/Tcf4/Nfic/Nfib/Creb1/Tp63/Tcf12	27
uniquely.D3	GO:0042393	histone binding	15/438	189/16919	0.000123459	0.0139714	0.0124975	Lef1/Mtf2/Zmynd8/Mllt3/Dek/Ncapd3/Ptma/Hist1h4b/Anp32e/Ctcfl/Taf1/Brd3/Usp15/Wdtc1/Taf7	15
uniquely.D3	GO:0019208	phosphatase regulator activity	9/438	79/16919	0.00019915	0.0193176	0.0172797	Bmp2k/Csnk2a1/Ppp2r2c/Wbp11/Ppp1r2/Ppp2r5c/Ppp1r12b/Anp32e/Ubxn2a	9
uniquely.D3	GO:0001104	RNA polymerase II transcription cofactor activity	10/438	105/16919	0.000393029	0.0333583	0.0298392	Cited1/Hdac1/Med17/Ppargc1b/Tle1/Prrx1/Isl1/Hdgf/Sox4/Nfib	10
uniquely.D3	GO:0001076	transcription factor activity, RNA polymerase II transcription factor binding	14/438	194/16919	0.000543649	0.0410153	0.0366884	Wwp2/Cited1/Hdac1/Med17/Ppargc1b/Tle1/Cdc5l/Prrx1/Isl1/Hdgf/Sox4/Tcf4/Nfib/Creb1	14
						0.000829883

### Sheet: cc.24h.down.KEGG
Cluster	ID	Description	GeneRatio	BgRatio	pvalue	p.adjust	qvalue	geneID	Count
D3	rno05215	Prostate cancer	13/237	97/8833	1.69667e-06	0.000417382	0.000369696	25022/25266/24827/362165/161452/291105/25705/299331/60664/84482/362862/81646/301252	13				Notch signaling pathway
uniquely.D3	rno05215	Prostate cancer	11/199	97/8833	1.05455e-05	0.00250984	0.00225342	25266/24827/161452/291105/25705/299331/60664/84482/362862/81646/301252	11			691658	similar to anterior pharynx defective 1b homolog (similar to Aph1b)	LOC691658
D2	rno04151	PI3K-Akt signaling pathway	10/54	349/8833	4.12803e-05	0.00648101	0.00543162	245986/25022/25266/24718/29517/114120/25412/362165/305104/25513	10
uniquely.D3	rno03040	Spliceosome	12/199	138/8833	6.22794e-05	0.00741125	0.00665406	100365504/363000/117259/297695/362152/85434/362630/361574/363032/362394/287768/689116	12			297893	histone deacetylase 1	Hdac1
uniquely.D3	rno03008	Ribosome biogenesis in eukaryotes	9/199	89/8833	0.000167188	0.0132636	0.0119085	288029/114300/170944/116549/100861533/300944/315045/100034253/499709	9			114125	delta like canonical Notch ligand 3	Dll3
uniquely.D3	rno04010	MAPK signaling pathway	17/199	300/8833	0.000423665	0.0252081	0.0226326	25266/498003/362045/24827/59109/300992/29432/303200/301363/363855/361400/89811/50658/308267/29477/309452/83785	17			29146	jagged 1	Jag1
D3	rno03040	Spliceosome	12/237	138/8833	0.000323372	0.0270894	0.0239945	100365504/363000/117259/297695/362152/85434/362630/361574/363032/362394/287768/689116	12
D3	rno04330	Notch signaling pathway	7/237	52/8833	0.000437781	0.0270894	0.0239945	29146/114125/297893/691658/84576/300802/29192 (Jag1/Dll3/Hdac1/LOC691658/Hdac1l/Aph1b/Psen1)	7
D3	rno04010	MAPK signaling pathway	19/237	300/8833	0.000440479	0.0270894	0.0239945	25022/25266/498003/362045/24827/59109/114120/300992/29432/303200/301363/363855/361400/89811/50658/308267/29477/309452/83785	19			29192	presenilin 1	Psen1
D3	rno03008	Ribosome biogenesis in eukaryotes	9/237	89/8833	0.00060794	0.0299106	0.0264934	288029/114300/170944/116549/100861533/300944/315045/100034253/499709	9			300802	aph-1 homolog B, gamma secretase subunit	Aph1b
D3	rno04151	PI3K-Akt signaling pathway	20/237	349/8833	0.00110373	0.0452529	0.0400828	25022/25266/24718/305104/24827/29517/59109/114120/25412/362165/25567/117256/89811/299331/691318/60664/83785/362862/81646/301252	20			84576	histone deacetylase 1-like	Hdac1l
													MAPK signaling pathway - uniquely D3
												25266	Pdgfa
												498003	Dusp3
												362045	Lamtor3
												24827	Tgfa
												59109	Ntrk1
												300992	Cacna2d2
												29432	Pak2 (p21 - RAC1- activated kinase 2)
												303200	Map2k3
												301363	Map4k4
												363855	Map2k7
												361400	Nfatc3
												89811	Vegfb
												50658	Mapk9
												308267	Tab2 (Tgfbeta-activated kinase 2)
												29477	Map2 (tau)
												309452	Nfkb2
												83785	Vegfa

### Sheet: cc.24h.down.PWAY
Cluster	ID	Description	GeneRatio	BgRatio	pvalue	p.adjust	qvalue	geneID	Count
D2	R-RNO-416476	G alpha (q) signalling events	7/47	167/7441	7.46643e-05	0.0162022	0.0111604	Gng8/Mgll/Gpr17/Gng12/Rgs3/Pik3r1/Rgs2	7
D3	R-RNO-168164	Toll Like Receptor 3 (TLR3) Cascade	9/228	64/7441	0.00012896	0.0125079	0.0118049	S100b/Dusp3/Map2k3/Map2k7/Mapk9/App/Tab2/Nfkb2/Creb1	9
D3	R-RNO-422475	Axon guidance	18/228	221/7441	0.00013923	0.0125079	0.0118049	Nrtn/Epha7/Col9a1/Arhgap35/Dpysl3/Pak2/Ap2b1/Csnk2a1/Enah/Hsp90aa1/Dag1/Sema3a/Pik3r3/Aph1b/Vegfa/Creb1/Hsp90ab1/Psen1	18
D3	R-RNO-9006934	Signaling by Receptor Tyrosine Kinases	22/228	305/7441	0.000153627	0.0125079	0.0118049	Fgfr2/Tec/Pdgfa/Dusp3/Col9a1/Ntrk1/Cav1/Col11a1/Pak2/Wwp1/Ptprk/Ap2b1/Vegfb/Hsp90aa1/Cbl/Flrt2/Pik3r3/Aph1b/Vegfa/Creb1/Psen1/Ncbp2	22
D3	R-RNO-168142	Toll Like Receptor 10 (TLR10) Cascade	9/228	67/7441	0.000184866	0.0125079	0.0118049	S100b/Dusp3/Map2k3/Map2k7/Mapk9/App/Tab2/Nfkb2/Creb1	9
D3	R-RNO-168176	Toll Like Receptor 5 (TLR5) Cascade	9/228	67/7441	0.000184866	0.0125079	0.0118049	S100b/Dusp3/Map2k3/Map2k7/Mapk9/App/Tab2/Nfkb2/Creb1	9
D3	R-RNO-975871	MyD88 cascade initiated on plasma membrane	9/228	67/7441	0.000184866	0.0125079	0.0118049	S100b/Dusp3/Map2k3/Map2k7/Mapk9/App/Tab2/Nfkb2/Creb1	9
D3	R-RNO-166058	MyD88:Mal cascade initiated on plasma membrane	9/228	68/7441	0.000207478	0.0125079	0.0118049	S100b/Dusp3/Map2k3/Map2k7/Mapk9/App/Tab2/Nfkb2/Creb1	9
D3	R-RNO-168179	Toll Like Receptor TLR1:TLR2 Cascade	9/228	68/7441	0.000207478	0.0125079	0.0118049	S100b/Dusp3/Map2k3/Map2k7/Mapk9/App/Tab2/Nfkb2/Creb1	9
D3	R-RNO-168188	Toll Like Receptor TLR6:TLR2 Cascade	9/228	68/7441	0.000207478	0.0125079	0.0118049	S100b/Dusp3/Map2k3/Map2k7/Mapk9/App/Tab2/Nfkb2/Creb1	9
D3	R-RNO-181438	Toll Like Receptor 2 (TLR2) Cascade	9/228	68/7441	0.000207478	0.0125079	0.0118049	S100b/Dusp3/Map2k3/Map2k7/Mapk9/App/Tab2/Nfkb2/Creb1	9
D3	R-RNO-975138	TRAF6 mediated induction of NFkB and MAP kinases upon TLR7/8 or 9 activation	9/228	70/7441	0.000259637	0.0125079	0.0118049	S100b/Dusp3/Map2k3/Map2k7/Mapk9/App/Tab2/Nfkb2/Creb1	9
D3	R-RNO-166166	MyD88-independent TLR4 cascade	9/228	71/7441	0.000289534	0.0125079	0.0118049	S100b/Dusp3/Map2k3/Map2k7/Mapk9/App/Tab2/Nfkb2/Creb1	9
D3	R-RNO-168181	Toll Like Receptor 7/8 (TLR7/8) Cascade	9/228	71/7441	0.000289534	0.0125079	0.0118049	S100b/Dusp3/Map2k3/Map2k7/Mapk9/App/Tab2/Nfkb2/Creb1	9
D3	R-RNO-937061	TRIF(TICAM1)-mediated TLR4 signaling	9/228	71/7441	0.000289534	0.0125079	0.0118049	S100b/Dusp3/Map2k3/Map2k7/Mapk9/App/Tab2/Nfkb2/Creb1	9
D3	R-RNO-975155	MyD88 dependent cascade initiated on endosome	9/228	71/7441	0.000289534	0.0125079	0.0118049	S100b/Dusp3/Map2k3/Map2k7/Mapk9/App/Tab2/Nfkb2/Creb1	9
D3	R-RNO-168138	Toll Like Receptor 9 (TLR9) Cascade	9/228	74/7441	0.000396802	0.0160705	0.0151672	S100b/Dusp3/Map2k3/Map2k7/Mapk9/App/Tab2/Nfkb2/Creb1	9
D3	R-RNO-166016	Toll Like Receptor 4 (TLR4) Cascade	9/228	80/7441	0.000710134	0.0270686	0.0255472	S100b/Dusp3/Map2k3/Map2k7/Mapk9/App/Tab2/Nfkb2/Creb1	9
uniquely.D3	R-RNO-168164	Toll Like Receptor 3 (TLR3) Cascade	9/197	64/7441	4.15851e-05	0.00403894	0.00371827	S100b/Dusp3/Map2k3/Map2k7/Mapk9/App/Tab2/Nfkb2/Creb1	9
uniquely.D3	R-RNO-168142	Toll Like Receptor 10 (TLR10) Cascade	9/197	67/7441	6.02857e-05	0.00403894	0.00371827	S100b/Dusp3/Map2k3/Map2k7/Mapk9/App/Tab2/Nfkb2/Creb1	9
uniquely.D3	R-RNO-168176	Toll Like Receptor 5 (TLR5) Cascade	9/197	67/7441	6.02857e-05	0.00403894	0.00371827	S100b/Dusp3/Map2k3/Map2k7/Mapk9/App/Tab2/Nfkb2/Creb1	9
uniquely.D3	R-RNO-975871	MyD88 cascade initiated on plasma membrane	9/197	67/7441	6.02857e-05	0.00403894	0.00371827	S100b/Dusp3/Map2k3/Map2k7/Mapk9/App/Tab2/Nfkb2/Creb1	9
uniquely.D3	R-RNO-166058	MyD88:Mal cascade initiated on plasma membrane	9/197	68/7441	6.79131e-05	0.00403894	0.00371827	S100b/Dusp3/Map2k3/Map2k7/Mapk9/App/Tab2/Nfkb2/Creb1	9
uniquely.D3	R-RNO-168179	Toll Like Receptor TLR1:TLR2 Cascade	9/197	68/7441	6.79131e-05	0.00403894	0.00371827	S100b/Dusp3/Map2k3/Map2k7/Mapk9/App/Tab2/Nfkb2/Creb1	9
uniquely.D3	R-RNO-168188	Toll Like Receptor TLR6:TLR2 Cascade	9/197	68/7441	6.79131e-05	0.00403894	0.00371827	S100b/Dusp3/Map2k3/Map2k7/Mapk9/App/Tab2/Nfkb2/Creb1	9
uniquely.D3	R-RNO-181438	Toll Like Receptor 2 (TLR2) Cascade	9/197	68/7441	6.79131e-05	0.00403894	0.00371827	S100b/Dusp3/Map2k3/Map2k7/Mapk9/App/Tab2/Nfkb2/Creb1	9
uniquely.D3	R-RNO-422475	Axon guidance	17/197	221/7441	7.18275e-05	0.00403894	0.00371827	Col9a1/Arhgap35/Dpysl3/Pak2/Ap2b1/Csnk2a1/Epha7/Enah/Hsp90aa1/Dag1/Sema3a/Pik3r3/Aph1b/Vegfa/Creb1/Hsp90ab1/Psen1	17
uniquely.D3	R-RNO-975138	TRAF6 mediated induction of NFkB and MAP kinases upon TLR7/8 or 9 activation	9/197	70/7441	8.56227e-05	0.00403894	0.00371827	S100b/Dusp3/Map2k3/Map2k7/Mapk9/App/Tab2/Nfkb2/Creb1	9
uniquely.D3	R-RNO-166166	MyD88-independent TLR4 cascade	9/197	71/7441	9.58392e-05	0.00403894	0.00371827	S100b/Dusp3/Map2k3/Map2k7/Mapk9/App/Tab2/Nfkb2/Creb1	9
uniquely.D3	R-RNO-168181	Toll Like Receptor 7/8 (TLR7/8) Cascade	9/197	71/7441	9.58392e-05	0.00403894	0.00371827	S100b/Dusp3/Map2k3/Map2k7/Mapk9/App/Tab2/Nfkb2/Creb1	9
uniquely.D3	R-RNO-937061	TRIF(TICAM1)-mediated TLR4 signaling	9/197	71/7441	9.58392e-05	0.00403894	0.00371827	S100b/Dusp3/Map2k3/Map2k7/Mapk9/App/Tab2/Nfkb2/Creb1	9
uniquely.D3	R-RNO-975155	MyD88 dependent cascade initiated on endosome	9/197	71/7441	9.58392e-05	0.00403894	0.00371827	S100b/Dusp3/Map2k3/Map2k7/Mapk9/App/Tab2/Nfkb2/Creb1	9
uniquely.D3	R-RNO-168138	Toll Like Receptor 9 (TLR9) Cascade	9/197	74/7441	0.000132822	0.00522432	0.00480955	S100b/Dusp3/Map2k3/Map2k7/Mapk9/App/Tab2/Nfkb2/Creb1	9
uniquely.D3	R-RNO-166016	Toll Like Receptor 4 (TLR4) Cascade	9/197	80/7441	0.000243058	0.00896277	0.00825118	S100b/Dusp3/Map2k3/Map2k7/Mapk9/App/Tab2/Nfkb2/Creb1	9
uniquely.D3	R-RNO-399954	Sema3A PAK dependent Axon repulsion	4/197	17/7441	0.000865126	0.0285495	0.0262829	Pak2/Hsp90aa1/Sema3a/Hsp90ab1	4
uniquely.D3	R-RNO-448424	Interleukin-17 signaling	7/197	59/7441	0.000871002	0.0285495	0.0262829	Dusp3/Map2k3/Map2k7/Mapk9/Tab2/Il17ra/Creb1	7
uniquely.D3	R-RNO-9006934	Signaling by Receptor Tyrosine Kinases	18/197	305/7441	0.00115497	0.0358649	0.0330174	Pdgfa/Dusp3/Col9a1/Ntrk1/Pak2/Wwp1/Ptprk/Ap2b1/Vegfb/Hsp90aa1/Cbl/Flrt2/Pik3r3/Aph1b/Vegfa/Creb1/Psen1/Ncbp2	18
uniquely.D3	R-RNO-373755	Semaphorin interactions	6/197	47/7441	0.0013868	0.0409105	0.0376625	Arhgap35/Dpysl3/Pak2/Hsp90aa1/Sema3a/Hsp90ab1	6

### Sheet: cc.24h.up.GOBP
Cluster	ID	Description	GeneRatio	BgRatio	pvalue	p.adjust	qvalue	geneID	Count
D2	GO:0003018	vascular process in circulatory system	17/354	201/17804	5.85688e-07	0.0021688	0.00193585	Adra1d/Angpt1/Pde2a/Adcy6/Cx3cl1/Ednrb/Add3/Uts2/Mrvi1/Gch1/Ppard/Adm/Kdr/Nppc/Sod2/Ddah1/Ptgs1	17
D2	GO:0097755	positive regulation of blood vessel diameter	10/354	80/17804	4.07177e-06	0.00557261	0.00497406	Cx3cl1/Ednrb/Uts2/Mrvi1/Gch1/Ppard/Adm/Kdr/Nppc/Sod2	10
D2	GO:0035296	regulation of tube diameter	14/354	166/17804	6.01956e-06	0.00557261	0.00497406	Adra1d/Adcy6/Cx3cl1/Ednrb/Add3/Uts2/Mrvi1/Gch1/Ppard/Adm/Kdr/Nppc/Sod2/Ptgs1	14
D2	GO:0097746	regulation of blood vessel diameter	14/354	166/17804	6.01956e-06	0.00557261	0.00497406	Adra1d/Adcy6/Cx3cl1/Ednrb/Add3/Uts2/Mrvi1/Gch1/Ppard/Adm/Kdr/Nppc/Sod2/Ptgs1	14
D2	GO:0050880	regulation of blood vessel size	14/354	176/17804	1.18004e-05	0.00776832	0.00693393	Adra1d/Adcy6/Cx3cl1/Ednrb/Add3/Uts2/Mrvi1/Gch1/Ppard/Adm/Kdr/Nppc/Sod2/Ptgs1	14
D2	GO:0035150	regulation of tube size	14/354	177/17804	1.25871e-05	0.00776832	0.00693393	Adra1d/Adcy6/Cx3cl1/Ednrb/Add3/Uts2/Mrvi1/Gch1/Ppard/Adm/Kdr/Nppc/Sod2/Ptgs1	14
D3	GO:0007265	Ras protein signal transduction	29/486	433/17804	8.92818e-06	0.0345591	0.0316029	Cdk2/Agap1/Itpkb/Arhgef28/Rnd2/Nisch/Rab36/Robo1/Asap2/Plce1/Tax1bp3/Rab9b/Ngf/Jun/Rhob/Tgfb2/Rab6a/Rab18/Rb1/Rab3d/Arhgdib/Lpar1/Cdc42ep3/Rras2/Gpsm2/Net1/Spry1/Arhgap42/Kif14	29
D3	GO:0045666	positive regulation of neuron differentiation	29/486	447/17804	1.62593e-05	0.0345591	0.0316029	Adamts1/Socs2/Dab1/Sox2/Epha3/Plppr5/Rnd2/Brinp2/Fgfr1/Robo1/Cx3cl1/Serpini1/Psen1/Mmd/Ngf/Dixdc1/Eif4g2/Magi2/Macf1/Lpar1/Tmem106b/Rara/Golga4/Eef1a1/Disc1/Rnf112/Bmp5/Etv5/Sez6	29

### Sheet: cc.24h.up.GOCC
Cluster	ID	Description	GeneRatio	BgRatio	pvalue	p.adjust	qvalue	geneID	Count
D2	GO:0005911	cell-cell junction	24/361	477/18522	2.37252e-05	0.00774438	0.00666784	Patj/Shroom2/Magi3/Frmd6/Pacsin2/Nphs2/Nrxn1/Ncam1/Pgm5/Add3/Afdn/Ahnak/Cdc42bpa/Synpo/Kcnj2/Gjc3/Magi2/Atp1b1/Aqp4/Anxa2/Cldn14/Itga4/Mylk/Myadm	24
D2	GO:0045121	membrane raft	20/361	380/18522	6.13011e-05	0.00774438	0.00666784	Atp1b3/Plcd1/Myo1d/Kcnd3/Angpt1/Hck/Pde2a/Atp7a/Ctsd/Adcy6/Pacsin2/Nphs2/Ednrb/Ahnak/Pi4k2a/Kdr/Atp1b1/Anxa2/Vdr/Myadm	20
D2	GO:0098857	membrane microdomain	20/361	380/18522	6.13011e-05	0.00774438	0.00666784	Atp1b3/Plcd1/Myo1d/Kcnd3/Angpt1/Hck/Pde2a/Atp7a/Ctsd/Adcy6/Pacsin2/Nphs2/Ednrb/Ahnak/Pi4k2a/Kdr/Atp1b1/Anxa2/Vdr/Myadm	20
D2	GO:0098589	membrane region	20/361	393/18522	9.71209e-05	0.00920221	0.00792302	Atp1b3/Plcd1/Myo1d/Kcnd3/Angpt1/Hck/Pde2a/Atp7a/Ctsd/Adcy6/Pacsin2/Nphs2/Ednrb/Ahnak/Pi4k2a/Kdr/Atp1b1/Anxa2/Vdr/Myadm	20
D2	GO:0042383	sarcolemma	11/361	163/18522	0.000362608	0.0274857	0.023665	Kcnd3/Bgn/Adcy6/Pgm5/Ahnak/Stbd1/Kcnj2/Atp1b1/Aqp4/Anxa2/Vdr	11
D2	GO:1902495	transmembrane transporter complex	15/361	303/18522	0.000941369	0.0492086	0.0423682	Cacna1e/Atp1b3/Kcnd3/Hcn1/Ttyh1/Micu1/Kcna4/Ttyh2/Abcb9/Olfm3/Grid2/Kcnj2/Atp1b1/Clcnkb/Kcnip3	15
D2	GO:0010008	endosome membrane	14/361	274/18522	0.00102089	0.0492086	0.0423682	Vti1a/Pacsin2/Tbc1d5/LOC100365773/Grb14/Rep15/Pi4k2a/Stard3nl/Mmgt2/March3/Ehd4/Rab11fip4/Cd164/Anxa2	14
D2	GO:1990351	transporter complex	15/361	310/18522	0.00118315	0.0492086	0.0423682	Cacna1e/Atp1b3/Kcnd3/Hcn1/Ttyh1/Micu1/Kcna4/Ttyh2/Abcb9/Olfm3/Grid2/Kcnj2/Atp1b1/Clcnkb/Kcnip3	15
D2	GO:0016323	basolateral plasma membrane	13/361	248/18522	0.00121437	0.0492086	0.0423682	Slc38a3/Myo1d/Kcnj16/Atp7a/Hcn1/Itga9/Itgb4/Nod1/Atp1b1/Slc13a5/Aqp4/Anxa2/Slc4a7	13
D2	GO:0097440	apical dendrite	4/361	25/18522	0.00129838	0.0492086	0.0423682	Myo1d/Hcn1/Slc17a8/Sez6	4
D3	GO:0010008	endosome membrane	21/499	274/18522	1.82748e-05	0.00838811	0.0073099	Vti1a/Pacsin2/Tbc1d5/Stx7/Grb14/Mmd/Vps39/Rep15/Pi4k2a/Rhob/Stard3nl/Snx8/Ndfip1/Tpcn1/Mmgt2/March3/Ehd4/Tmem106b/Rab11fip4/Cd164/Anxa2	21
D3	GO:0044440	endosomal part	21/499	296/18522	5.68801e-05	0.013054	0.011376	Vti1a/Pacsin2/Tbc1d5/Stx7/Grb14/Mmd/Vps39/Rep15/Pi4k2a/Rhob/Stard3nl/Snx8/Ndfip1/Tpcn1/Mmgt2/March3/Ehd4/Tmem106b/Rab11fip4/Cd164/Anxa2	21
D3	GO:0005911	cell-cell junction	27/499	477/18522	0.000249564	0.0381832	0.0332751	Shroom2/Magi3/Frmd6/Pacsin2/Nphs2/Nrxn1/Ncam1/Pgm5/Add3/Afdn/Actn1/Synpo/Stxbp6/Stard10/Eif4g2/Kcnj2/Gjc3/Magi2/Atp1b1/Aqp4/Anxa2/Cldn14/Flot2/Itga4/Mylk/Myadm/Nrap	27
D3	GO:1902495	transmembrane transporter complex	19/499	303/18522	0.000600854	0.0440856	0.0384188	Cacna1e/Atp1b3/Kcnd3/Ttyh1/Micu1/Lrrc8d/Kcna4/Ttyh2/Ano6/Abcb9/Olfm3/Grid2/Grin2d/Kcnj2/Sacm1l/Atp1b1/Olfm2/Clcnkb/Kcnip3	19
D3	GO:0044798	nuclear transcription factor complex	14/499	189/18522	0.000624857	0.0440856	0.0384188	Mxd3/Sox2/Tle4/Hipk2/Nfatc2/Nfat5/Jun/Taf13/Rb1/Rara/Gtf2e1/Cebpb/Hif1a/Vdr	14
D3	GO:0045121	membrane raft	22/499	380/18522	0.000679064	0.0440856	0.0384188	Tubb5/Atp1b3/Plcd1/Myo1d/Kcnd3/Angpt1/Hck/Pde2a/Ctsd/Adcy6/Pacsin2/Nphs2/Ednrb/Psen1/Pi4k2a/Kdr/Slc27a1/Atp1b1/Anxa2/Flot2/Vdr/Myadm	22
D3	GO:0098857	membrane microdomain	22/499	380/18522	0.000679064	0.0440856	0.0384188	Tubb5/Atp1b3/Plcd1/Myo1d/Kcnd3/Angpt1/Hck/Pde2a/Ctsd/Adcy6/Pacsin2/Nphs2/Ednrb/Psen1/Pi4k2a/Kdr/Slc27a1/Atp1b1/Anxa2/Flot2/Vdr/Myadm	22
D3	GO:1990351	transporter complex	19/499	310/18522	0.000790809	0.0440856	0.0384188	Cacna1e/Atp1b3/Kcnd3/Ttyh1/Micu1/Lrrc8d/Kcna4/Ttyh2/Ano6/Abcb9/Olfm3/Grid2/Grin2d/Kcnj2/Sacm1l/Atp1b1/Olfm2/Clcnkb/Kcnip3	19
D3	GO:0098589	membrane region	22/499	393/18522	0.00105349	0.0440856	0.0384188	Tubb5/Atp1b3/Plcd1/Myo1d/Kcnd3/Angpt1/Hck/Pde2a/Ctsd/Adcy6/Pacsin2/Nphs2/Ednrb/Psen1/Pi4k2a/Kdr/Slc27a1/Atp1b1/Anxa2/Flot2/Vdr/Myadm	22
D3	GO:0031902	late endosome membrane	8/499	78/18522	0.00117893	0.0440856	0.0384188	Vti1a/Stx7/Mmd/Vps39/Rhob/Stard3nl/Tmem106b/Anxa2	8
D3	GO:0005777	peroxisome	11/499	137/18522	0.00121796	0.0440856	0.0384188	Acsl1/Pipox/Crat/Abcd2/Pla2g16/Amacr/Acox3/Nudt7/Zadh2/Acbd5/Tkt	11
D3	GO:0042579	microbody	11/499	137/18522	0.00121796	0.0440856	0.0384188	Acsl1/Pipox/Crat/Abcd2/Pla2g16/Amacr/Acox3/Nudt7/Zadh2/Acbd5/Tkt	11
D3	GO:0005765	lysosomal membrane	12/499	160/18522	0.00134466	0.0440856	0.0384188	Psen1/Stx7/Mmd/Vps39/Pi4k2a/Abcb9/Zfyve16/Tpcn1/Tmem106b/Cd164/Anxa2/Ctns	12
D3	GO:0098852	lytic vacuole membrane	12/499	160/18522	0.00134466	0.0440856	0.0384188	Psen1/Stx7/Mmd/Vps39/Pi4k2a/Abcb9/Zfyve16/Tpcn1/Tmem106b/Cd164/Anxa2/Ctns	12

### Sheet: cc.24h.up.GOMF
Cluster	ID	Description	GeneRatio	BgRatio	pvalue	p.adjust	qvalue	geneID	Count
D3	GO:0004435	phosphatidylinositol phospholipase C activity	5/466	17/16919	7.29785e-05	0.0238364	0.0221798	Plcd1/Plcl1/Plcd4/Plce1/Plcb1	5
D3	GO:0008081	phosphoric diester hydrolase activity	10/466	83/16919	9.18668e-05	0.0238364	0.0221798	Plcd1/Plcl1/Pde2a/Gpcpd1/Plcd4/Plce1/Plcb1/Napepld/Enpp6/Pde8a	10
D3	GO:0004629	phospholipase C activity	5/466	18/16919	9.87695e-05	0.0238364	0.0221798	Plcd1/Plcl1/Plcd4/Plce1/Plcb1	5
uniquely.D3	GO:0017166	vinculin binding	3/177	12/16919	0.00023104	0.0410993	0.0395843	Actn1/Sorbs3/Nrap	3
uniquely.D3	GO:0070700	BMP receptor binding	3/177	14/16919	0.000376417	0.0410993	0.0395843	Tgfb2/Neo1/Bmp5	3
uniquely.D3	GO:0005525	GTP binding	12/177	364/16919	0.000460657	0.0410993	0.0395843	Tubb5/Rnd2/Sept4/Gucy1b3/Rhob/Rab6a/Rab3d/Arl8a/Gtpbp2/Eef1a1/Tubb6/Rnf112	12
uniquely.D3	GO:0032550	purine ribonucleoside binding	12/177	369/16919	0.00052002	0.0410993	0.0395843	Tubb5/Rnd2/Sept4/Gucy1b3/Rhob/Rab6a/Rab3d/Arl8a/Gtpbp2/Eef1a1/Tubb6/Rnf112	12
uniquely.D3	GO:0001883	purine nucleoside binding	12/177	372/16919	0.000558639	0.0410993	0.0395843	Tubb5/Rnd2/Sept4/Gucy1b3/Rhob/Rab6a/Rab3d/Arl8a/Gtpbp2/Eef1a1/Tubb6/Rnf112	12
uniquely.D3	GO:0032549	ribonucleoside binding	12/177	373/16919	0.000572037	0.0410993	0.0395843	Tubb5/Rnd2/Sept4/Gucy1b3/Rhob/Rab6a/Rab3d/Arl8a/Gtpbp2/Eef1a1/Tubb6/Rnf112	12
uniquely.D3	GO:0001882	nucleoside binding	12/177	381/16919	0.000689286	0.0410993	0.0395843	Tubb5/Rnd2/Sept4/Gucy1b3/Rhob/Rab6a/Rab3d/Arl8a/Gtpbp2/Eef1a1/Tubb6/Rnf112	12
uniquely.D3	GO:0032561	guanyl ribonucleotide binding	12/177	385/16919	0.000755087	0.0410993	0.0395843	Tubb5/Rnd2/Sept4/Gucy1b3/Rhob/Rab6a/Rab3d/Arl8a/Gtpbp2/Eef1a1/Tubb6/Rnf112	12
uniquely.D3	GO:0019001	guanyl nucleotide binding	12/177	386/16919	0.000772335	0.0410993	0.0395843	Tubb5/Rnd2/Sept4/Gucy1b3/Rhob/Rab6a/Rab3d/Arl8a/Gtpbp2/Eef1a1/Tubb6/Rnf112	12
uniquely.D3	GO:0003924	GTPase activity	10/177	284/16919	0.00083197	0.0410993	0.0395843	Tubb5/Rnd2/Sept4/Rhob/Rab6a/Rab3d/Gtpbp2/Eef1a1/Tubb6/Rnf112	10
						0.0410993

### Sheet: cc.24h.up.KEGG
Cluster	ID	Description	GeneRatio	BgRatio	pvalue	p.adjust	qvalue	geneID	Count
D2	rno04971	Gastric acid secretion	8/179	75/8833	0.000128909	0.0228552	0.0196212	25390/29719/25289/24654/29241/29712/25650/288057	8
D2	rno04022	cGMP-PKG signaling pathway	12/179	172/8833	0.000187338	0.0228552	0.0196212	29413/25390/81743/25289/24654/50672/311658/308899/29241/114593/25650/288057	12
D2	rno04015	Rap1 signaling pathway	13/179	213/8833	0.000379423	0.0308598	0.0264931	89807/245903/25289/79114/114633/24654/26955/310738/361442/29241/25589/113970/116744	13
D3	rno04022	cGMP-PKG signaling pathway	14/234	172/8833	0.000183107	0.0418417	0.0365929	29413/25390/25105/81743/25289/24654/50672/311658/25202/308899/29241/114593/25650/288057	14
D3	rno04540	Gap junction	9/234	88/8833	0.000509947	0.0418417	0.0365929	29214/25289/114509/24654/25202/29241/116744/307351/25266	9
D3	rno04072	Phospholipase D signaling pathway	12/234	151/8833	0.000654173	0.0418417	0.0365929	361388/25289/24654/84477/54248/29241/26954/406165/116744/365355/25266/64369	12
D3	rno04020	Calcium signaling pathway	14/234	195/8833	0.000661253	0.0418417	0.0365929	29413/54234/24655/54260/140693/114633/24654/50672/29241/24412/246215/171358/361618/288057	14
D3	rno04971	Gastric acid secretion	8/234	75/8833	0.000786499	0.0418417	0.0365929	25390/29719/25289/24654/29241/29712/25650/288057	8
D3	rno04070	Phosphatidylinositol signaling system	9/234	98/8833	0.00111745	0.0495402	0.0433256	24655/54260/140693/114633/24654/50560/54248/114554/116482	9

### Sheet: cc.24h.up.PWAY
Cluster	ID	Description	GeneRatio	BgRatio	pvalue	p.adjust	qvalue	geneID	Count
D2	R-RNO-5576891	Cardiac conduction	10/166	103/7441	9.20166e-05	0.0381869	0.035838	Atp1b3/Kcnd3/Fgf14/Fxyd3/Kcnk16/Kcnj2/Nppc/Atp1b1/Stim1/Kcnip3	10
